# Single-cell transcriptomics identifies regulation of invasive behavior in *Drosophila* follicle cells with polarity loss

**DOI:** 10.1101/2022.06.09.495554

**Authors:** Deeptiman Chatterjee, Xian-Feng Wang, Allison Jevitt, Caique Almeida Machado Costa, Yi- Chun Huang, Wu-Min Deng

## Abstract

Apicobasal cell-polarity loss is a founding event in Epithelial-Mesenchymal Transition (EMT) and epithelial tumorigenesis, yet how pathological polarity loss induces plasticity changes remains largely unknown. To understand the mechanisms and mediators regulating plasticity upon polarity loss, we performed single-cell (sc) RNA sequencing of *Drosophila* ovaries, where inducing polarity-gene *l(2)gl* knockdown (Lgl-KD) causes invasive delamination of the follicular epithelia. Integrating Lgl-KD with the corresponding *wild-type* sc-transcriptome, we discovered clusters specific to various discernible phenotype-specific cell types and further characterized the regulons active in those cells. A genetic requirement of Keap1-Nrf2 signaling in promoting multilayer formation of Lgl-KD cells was further identified. Elevated expression of Keap1 increased the volume of delaminated follicle cells that undergo enhanced collective invasion via cytoskeletal remodeling. Overall, our findings describe the comprehensive transcriptome of the follicle-cell tumor model at the single-cell resolution and identify a previously unappreciated link between stress signaling and cell plasticity in early tumorigenesis.
