## Supplemental Data 1 for "Single-cell transcriptomics identifies regulation of invasive behavior in *Drosophila* follicle cells with polarity loss"

### Sheet: DGEgenes_LglRNAi96HvsOthers(PC1
Supplementary Data 1: Differentially Expressed Genes (UP/DOWN) in 96h-tjTS>lglRNAi vs other samples (PC1)
gene_id	logFC	logCPM	PValue	FDR
CG31642	4.16488	2.73323	3.15975e-10	2.858e-06
CG10814	4.05195	-0.107383	3.52678e-06	0.000861562
CG34244	3.94492	-0.823506	1.71061e-05	0.00193406
CG9411	3.73381	1.67109	0.00024343	0.00902386
CG15394	2.87529	1.57158	0.000618275	0.0161161
alrm	2.64064	0.0917834	0.00079074	0.0187723
Oatp33Eb	2.62319	0.0745691	0.002623	0.0408393
dsx-c73A	2.48733	3.20561	7.07756e-07	0.000492435
NimA	2.33951	0.400088	0.000112227	0.0056394
CG32444	2.32743	0.286924	0.000212651	0.00830611
CG4374	2.29072	-0.375145	0.000411317	0.0125265
CG42822	2.1963	1.82902	0.000464242	0.0134156
CG9314	2.11402	0.52972	0.00089907	0.0203812
Obp99a	2.09543	5.18499	5.94886e-07	0.000488706
CG10512	2.09475	3.4603	0.000361004	0.011579
Drat	2.06184	7.28746	4.6354e-05	0.00313093
DIP-iota	2.03878	1.84327	0.00345873	0.0484275
CG12674	2.02814	1.60006	0.000521965	0.0145124
Sk1	2.02741	1.72992	0.000125749	0.00605001
Esyt2	2.00622	3.97276	2.30898e-06	0.000758836
dpr3	1.97678	1.6566	0.00062849	0.0162018
Esp	1.97269	6.02543	7.29528e-06	0.00117832
CG10924	1.96873	2.86996	1.29168e-06	0.000616645
CG10126	1.88448	2.864	0.00102295	0.0225135
Pvf3	1.86903	1.39821	8.10103e-05	0.00452944
CG15546	1.86281	2.06437	0.00207902	0.0353473
CG5399	1.80732	1.71092	0.00306744	0.044678
CG3961	1.77233	2.61522	8.00376e-06	0.00120819
scb	1.76501	5.23333	1.59032e-05	0.00184416
CR44756	1.75675	1.13651	0.000703462	0.0175284
CG42821	1.75507	1.55957	0.000392554	0.0121936
CG15209	1.75189	2.14655	2.26757e-05	0.00227891
Irc	1.7451	3.94343	0.000445489	0.0131681
CG5958	1.73837	7.40625	6.6683e-05	0.00389128
twz	1.72429	0.336114	0.00192802	0.0335519
GEFmeso	1.70519	5.28482	1.91234e-07	0.00029193
DOR	1.70162	6.34884	2.59515e-06	0.000761267
FarO	1.69725	0.920178	0.00209206	0.0353696
Cht6	1.6954	2.58406	0.00102798	0.0225135
CG32091	1.69276	5.39197	0.000152218	0.00678577
CG34371	1.69268	3.33734	6.61001e-05	0.00389128
CG44085	1.69111	5.39974	8.9041e-06	0.0012584
ClC-a	1.68585	3.85198	2.0619e-06	0.000745996
NijA	1.67196	1.16505	0.00105578	0.0227371
CG9336	1.63559	3.90579	0.00221537	0.0367819
Ilp6	1.63237	5.32496	6.48366e-07	0.000488706
CG30197	1.62836	3.15411	0.00213805	0.0357461
Idgf1	1.62205	1.52564	0.00113592	0.0236381
Cpr51A	1.61108	3.22755	0.00182389	0.0326556
Cyp18a1	1.59313	5.82264	0.000838606	0.0194492
mthl14	1.57784	2.93057	3.87358e-05	0.00290316
emp	1.57753	4.5136	0.00204788	0.0348833
Sox14	1.57039	5.57675	3.05871e-05	0.00257544
CG5853	1.56886	6.8207	0.000375246	0.0117851
CG30345	1.55338	3.51857	0.000172311	0.00742167
CG31183	1.55006	1.73784	3.95736e-05	0.00291011
ItgaPS4	1.54518	0.54868	0.00223567	0.0368335
CG42673	1.53919	4.90107	0.000179185	0.00750339
CG15611	1.5364	5.1701	2.24047e-08	0.000101325
hid	1.49713	5.12814	4.19605e-06	0.000932566
CG43886	1.48568	2.08832	0.000213966	0.00830611
CG32669	1.47113	0.629147	0.0022244	0.0367819
CG11714	1.46721	2.93897	0.00106882	0.0227643
Fuca	1.46721	2.93897	0.00106882	0.0227643
cv-c	1.45564	4.527	2.55981e-06	0.000761267
MtnA	1.4549	4.91123	6.75691e-05	0.00391771
Cyp6d4	1.4517	1.61126	0.000871219	0.0200513
CG4797	1.44641	4.3597	6.24697e-07	0.000488706
CR44069	1.43972	2.8755	0.00338851	0.0480163
ds	1.43086	1.13482	0.000175464	0.00744424
Mmp2	1.42612	3.0442	0.00259971	0.0406527
CG42749	1.42409	2.49066	5.44157e-06	0.00106297
ImpL3	1.4215	0.563115	0.000337182	0.0110716
CR45376	1.4202	0.83514	0.00234916	0.0381475
CG14629	1.41358	1.96497	0.000596414	0.0158291
CG13868	1.41317	5.23752	0.000138713	0.00636885
CR43637	1.41082	3.42872	0.000254054	0.00926579
CG18208	1.40981	3.64221	0.0017567	0.0319085
Traf4	1.40525	2.94996	3.53225e-05	0.00277819
Dip-B	1.40511	9.23269	1.4389e-05	0.00171248
Lip4	1.40442	4.89893	4.57128e-05	0.00313093
CR44807	1.37949	4.14769	1.10349e-06	0.000616645
CG9416	1.37194	3.61818	5.17221e-07	0.000488706
CG17732	1.36791	2.66734	0.000733307	0.0179008
CG1941	1.36417	0.646739	0.00154987	0.0294507
CG14688	1.3605	4.54211	0.000124604	0.00604277
otk	1.34592	2.25186	0.000270907	0.00958835
smal	1.34534	0.738543	0.00181589	0.0326536
CR45949	1.32114	2.74042	0.00154094	0.0293428
CG16700	1.31998	5.11691	0.00146078	0.0281123
Obp44a	1.31868	4.74324	1.34458e-05	0.00165573
bwa	1.31641	5.03704	0.000399337	0.0122441
CG3323	1.31021	2.32417	2.10716e-05	0.00219072
Fili	1.30629	1.38029	0.000734363	0.0179008
Fas3	1.29901	5.55964	0.00025555	0.00928291
CG15673	1.29116	2.91684	0.000380286	0.011902
CG5346	1.27352	4.59799	4.73527e-05	0.00313093
Adgf-A	1.26839	6.0975	6.5502e-06	0.00111338
CR42874	1.25337	0.93597	0.000356546	0.0114767
mthl8	1.25236	2.55187	0.000241024	0.00897182
bdl	1.23624	4.51874	9.91062e-05	0.00512237
Cralbp	1.23473	2.95221	0.00277407	0.0421705
CG9932	1.22597	4.86705	5.7468e-05	0.00351215
CG30456	1.22297	3.71945	1.077e-05	0.00143519
Mct1	1.19873	6.59758	0.000236614	0.00888039
CDase	1.18831	1.13691	0.000708062	0.0175933
Xrp1	1.18065	6.5606	4.71552e-06	0.000967024
CG14050	1.18006	0.827207	0.00325609	0.0466002
CG9220	1.17986	4.57959	0.000316634	0.0106253
CG42394	1.1751	2.51197	0.000293885	0.0101001
MFS16	1.16453	7.11136	4.52281e-06	0.000951368
CG5646	1.16226	1.75797	0.000917647	0.0206471
Atet	1.1594	5.51827	8.53731e-05	0.00463193
sli	1.15412	3.35261	1.07897e-05	0.00143519
CG12290	1.15389	4.19365	0.000223145	0.00848045
CG34417	1.14901	5.85684	8.21963e-05	0.00453333
CG3348	1.14415	4.96383	0.000396343	0.0121936
CG7194	1.14382	4.5271	0.000295913	0.0101001
Gadd45	1.14287	4.31645	3.03452e-07	0.000392104
RhoL	1.13042	3.1767	0.000599165	0.0158463
PGRP-LA	1.12642	1.77712	0.00321079	0.046171
FER	1.12513	3.76374	8.29096e-06	0.00120954
cer	1.11532	5.04948	8.06204e-06	0.00120819
CG6891	1.11176	7.25419	5.73429e-06	0.00106491
CG30069	1.10497	3.41637	0.000564352	0.0153038
CG10505	1.10353	5.22435	1.32891e-05	0.00165573
CG5455	1.09892	3.99233	0.00185183	0.0329543
CREG	1.09605	5.50982	3.91517e-05	0.00290316
fs(1)Yb	1.08806	3.76009	1.65914e-06	0.00065566
Eip93F	1.08229	6.41495	0.000175873	0.00744424
NT5E-2	1.08229	5.72686	1.01609e-07	0.000229763
cbt	1.08084	6.54503	3.07515e-05	0.00257544
daw	1.07525	2.86942	0.000215617	0.00832066
CR44042	1.06951	3.16125	3.06513e-06	0.000815414
Pvr	1.06608	4.78088	3.61961e-06	0.000861562
CG4619	1.05885	7.27345	0.000203226	0.0080622
Ppa	1.05396	3.09881	0.000131371	0.00618882
Inx7	1.04911	5.5346	9.92408e-07	0.000598422
Ncc69	1.04868	5.30272	0.000103363	0.00528202
sev	1.04455	4.01716	0.00298033	0.043904
kar	1.04108	7.16992	4.2529e-05	0.00302316
Ptr	1.03698	2.56366	0.00126686	0.0254639
Cp1	1.03615	9.87929	2.34908e-06	0.000758836
CR44370	1.03569	1.65094	0.00157282	0.0296998
CG16791	1.03128	4.86749	3.67671e-05	0.00284238
CG9505	1.02972	4.50182	8.14808e-06	0.00120819
LanB1	1.0171	7.86961	1.30195e-06	0.000616645
CG11658	1.01618	3.54053	0.00124324	0.0251569
ex	1.01524	5.24104	5.43793e-05	0.00339563
Syx4	1.01088	2.92333	0.00144299	0.0279484
Tgi	1.00694	6.34735	0.000366476	0.0116308
Kal1	1.00575	3.57676	0.00108623	0.0230093
Act42A	1.00477	8.89691	1.39256e-06	0.000616645
Mp	0.993068	4.34036	0.000725848	0.0178405
CG5612	0.992131	2.90152	0.000607684	0.0160248
luna	0.989557	3.22783	0.000323436	0.0107835
Myo61F	0.987998	5.55314	2.26134e-06	0.000758836
ush	0.986647	7.02419	3.46862e-05	0.00277643
CR45925	0.978808	3.47577	0.000130696	0.00618882
blow	0.977373	5.08361	1.66348e-05	0.00190458
stl	0.975285	5.74153	5.44352e-05	0.00339563
CG8034	0.974521	5.7283	0.000922686	0.0207089
phm	0.966856	4.25207	0.00013679	0.00634497
ppk31	0.964791	1.97141	0.000187801	0.00765162
ct	0.964058	5.8078	0.00106963	0.0227643
Sirup	0.96151	6.0444	4.6637e-07	0.000488706
CG9170	0.961196	1.41083	0.00292614	0.0433401
CR46139	0.953534	1.8631	0.00185448	0.0329543
bowl	0.95031	4.11109	8.11243e-05	0.00452944
MFS14	0.947265	5.31867	0.000373537	0.0117723
Fas2	0.94196	6.72828	0.000196407	0.00789555
Tollo	0.941168	4.99781	0.00118864	0.0244904
Cad86C	0.940173	3.8865	0.000316878	0.0106253
CG44476	0.937157	4.05551	2.57301e-05	0.00242426
Clk	0.932396	2.82036	0.00337735	0.0479562
kibra	0.932014	6.30773	6.22877e-05	0.00373694
CG8602	0.930227	8.10381	2.31978e-05	0.00230576
Gpo-1	0.929208	4.39256	0.000195679	0.00789555
rols	0.921454	4.51305	2.53117e-05	0.00240994
betaTub97EF	0.911765	5.5062	1.66724e-06	0.00065566
CG31683	0.911016	2.09508	0.0012126	0.0248144
ci	0.907715	5.07881	0.000134178	0.00625588
nvd	0.902937	3.84569	0.000249004	0.00917818
bark	0.902235	3.38511	0.00281475	0.0425742
CG18858	0.899839	3.44753	0.000184579	0.00763906
shg	0.891471	6.68343	0.000317174	0.0106253
CG5381	0.891375	3.92093	0.000153036	0.00678577
metro	0.887691	6.02696	6.64758e-06	0.00111338
CG30089	0.886087	3.90189	0.000783858	0.0186579
ko	0.878961	3.609	0.00170003	0.0313252
mirr	0.875966	4.8502	3.42428e-05	0.00276542
LanA	0.875359	8.54428	0.000249622	0.00917818
CG16995	0.873505	1.4676	0.00223007	0.0368084
Shroom	0.873342	5.41473	2.95978e-05	0.00257438
ec	0.873266	3.63035	0.000199709	0.00795759
Zasp52	0.872739	5.51488	0.000107626	0.00546898
betaTub60D	0.871731	6.93164	5.26268e-05	0.00335452
CG6231	0.870939	5.23902	0.000286231	0.0100347
CG13218	0.869761	1.72668	0.00124216	0.0251569
Fs	0.863957	4.68566	0.00252646	0.0401843
Chd64	0.85633	7.63163	2.0595e-06	0.000745996
Swim	0.855073	6.80925	2.48107e-05	0.00240994
Sap-r	0.853696	9.90477	6.49507e-06	0.00111338
Ir40a	0.852911	2.14346	0.000622223	0.0161724
Dmtn	0.852484	6.67489	0.000121628	0.00601161
CG13784	0.846095	5.91763	7.41067e-05	0.0042157
CG13384	0.844215	6.18576	0.000354021	0.0114361
CG10479	0.838725	3.35025	0.00308372	0.0448058
CG7702	0.837144	4.94415	2.6091e-06	0.000761267
CR45366	0.83466	2.54896	0.000663078	0.0167529
CG3662	0.833292	7.74595	4.47894e-06	0.000951368
spartin	0.832708	3.41043	0.00100872	0.0223078
CG4250	0.83221	6.43872	3.30825e-06	0.000831197
CG12581	0.829014	5.73637	3.51877e-05	0.00277819
Spn55B	0.828816	3.70209	4.59709e-05	0.00313093
Tsp42Ee	0.822956	8.73427	8.16551e-05	0.0045311
Gp150	0.820425	8.53729	0.000140924	0.00643767
zormin	0.812548	3.57682	0.000778221	0.0185726
LanB2	0.812407	7.1294	1.11988e-05	0.00146229
Cdep	0.808225	4.77163	0.000517345	0.0144426
sick	0.807485	4.84789	0.000738806	0.0179156
rau	0.806988	4.89043	7.46393e-05	0.00421946
CG30015	0.805227	3.67404	0.000295055	0.0101001
CG13252	0.803612	6.35964	1.37291e-05	0.00165573
Cln3	0.803493	4.63402	0.000940878	0.0209612
Kr-h1	0.802835	4.35557	0.00076024	0.018287
CG5888	0.798132	3.26461	0.0001986	0.00794841
Oscillin	0.798033	3.91195	6.23856e-05	0.00373694
CG45075	0.796158	4.2395	0.000931179	0.0207963
CadN	0.793182	4.97456	0.000441009	0.0130784
btsz	0.788215	5.99149	5.88675e-06	0.00106491
Six4	0.78555	6.74196	4.34853e-05	0.00304903
CG15547	0.784078	5.50078	0.00042017	0.0127532
CG15529	0.782759	5.62967	0.00108446	0.0230093
zip	0.779355	8.27597	3.37684e-05	0.00275167
Rab7	0.779169	7.68751	9.90876e-06	0.00137884
pain	0.778381	5.25584	0.00124038	0.0251569
bam	0.775575	4.43903	0.00192375	0.0335519
trol	0.772777	9.14811	5.26636e-05	0.00335452
CG7220	0.772106	6.98594	9.74344e-07	0.000598422
Traf-like	0.760829	3.74326	8.33564e-05	0.00456945
CG34383	0.760725	5.11194	0.000189132	0.0076713
CG5059	0.760311	6.13581	0.000439103	0.0130648
Egfr	0.759781	5.81003	0.000460337	0.0133883
tna	0.759639	5.86615	4.68e-05	0.00313093
CG7781	0.759475	2.96413	0.00193041	0.0335519
kay	0.75711	5.78333	0.00172852	0.031713
CG5758	0.750434	3.77735	0.00200786	0.0343961
Hnf4	0.749451	6.06367	2.50475e-05	0.00240994
Galt	0.741741	4.79516	5.12764e-05	0.00331282
CG10623	0.738167	5.8286	0.000762211	0.018287
FucTB	0.738019	3.8638	6.93358e-05	0.00399454
CG1673	0.737927	5.21933	0.00293246	0.0433401
robo1	0.736278	2.33862	0.0027708	0.0421705
bru2	0.735514	4.50515	0.000184407	0.00763906
CG12065	0.734583	4.84777	0.000123269	0.00604277
CG14995	0.73453	4.46353	0.000184959	0.00763906
AnxB11	0.730736	5.48243	2.14712e-05	0.0022069
CG6040	0.725942	5.12179	0.000153045	0.00678577
Ir41a	0.723981	3.12247	0.00256254	0.04038
gce	0.719113	4.4433	0.00274346	0.0419875
eya	0.718295	5.77239	4.77688e-05	0.00313093
Cirl	0.713605	7.46122	0.000129292	0.00618756
Cht10	0.707475	2.74803	0.00247216	0.0395064
CG30344	0.706219	5.83678	0.000218361	0.00836897
meso18E	0.703587	3.60231	0.000259845	0.00937811
CG18622	0.703494	3.60571	0.000463538	0.0134156
Fer2LCH	0.702344	8.57576	4.99833e-05	0.00325251
Cln7	0.69713	3.73764	0.000577161	0.015564
Sobp	0.696768	4.58405	0.00106344	0.0227643
Raf	0.695524	6.62369	4.15042e-06	0.000932566
CG9674	0.694986	7.14772	2.67703e-05	0.00244583
Npc2a	0.694934	7.43146	0.000494172	0.0140559
Lpin	0.693453	6.48271	5.487e-05	0.00339931
Npc1a	0.691751	6.05928	0.000220927	0.00843158
CG31743	0.685026	4.46361	0.00144958	0.0279561
CG34313	0.685026	4.46361	0.00144958	0.0279561
CG5009	0.684705	5.08699	8.55204e-05	0.00463193
CG6983	0.683519	6.24027	2.22129e-05	0.00225748
Ugt58Fa	0.68326	6.24779	2.64254e-05	0.00243896
ASPP	0.675323	4.54126	0.000346832	0.0112498
Fer1HCH	0.674912	8.85981	4.05816e-05	0.00296017
Ziz	0.672243	5.22265	0.00241413	0.0387431
CG10283	0.671945	5.48795	2.91429e-05	0.00257438
CtsB1	0.671085	7.90118	1.43168e-06	0.000616645
Galphas	0.669807	4.79114	0.000111834	0.0056394
vkg	0.668252	8.97648	0.000206086	0.00810455
CG11498	0.667321	4.86627	0.00358555	0.0498176
Ctl2	0.661807	7.03347	4.14659e-05	0.00297666
crq	0.659319	7.30195	0.000151994	0.00678577
Sema5c	0.657905	5.19162	0.00352035	0.0491383
prominin-like	0.657868	6.27438	0.000916754	0.0206471
HmgZ	0.656954	7.57919	6.77013e-06	0.00111338
N	0.656832	6.46996	0.000366438	0.0116308
CG13907	0.655743	7.40113	0.000213565	0.00830611
beta-Spec	0.650216	6.68166	5.62533e-05	0.0034613
CG3907	0.648131	4.35389	8.97292e-05	0.00480237
CG10365	0.644195	6.03004	0.000615143	0.0160808
Ent1	0.642382	5.26581	2.39226e-05	0.00235196
drpr	0.642228	7.04007	0.000266088	0.00955065
Tk	0.640463	5.59328	0.00202813	0.0346122
scyl	0.638782	7.88318	0.00158392	0.029847
CG6845	0.636982	4.54932	0.000661386	0.0167529
Ect3	0.634208	5.58455	0.00224558	0.0369296
CG34112	0.630958	3.58322	0.000469278	0.0134472
mew	0.627526	5.17146	0.00124186	0.0251569
Best1	0.62534	6.10519	7.95646e-06	0.00120819
CG43693	0.623481	7.98363	0.00113891	0.0236381
CR43906	0.622612	4.08738	0.00175309	0.0319085
Tusp	0.620046	3.38727	0.0018867	0.0331987
CG31191	0.6154	5.16259	0.000330914	0.0109638
CG11200	0.614965	5.88035	9.05711e-05	0.00481891
gbb	0.614383	4.44881	0.000269665	0.00958835
Inx3	0.613795	6.17399	0.000301316	0.0102459
l(2)41Ab	0.612165	3.41892	0.000836822	0.0194492
hdly	0.611596	5.15981	0.000362301	0.0115795
CR30409	0.611446	3.44405	0.00163902	0.0304414
rgn	0.605552	6.99213	2.99455e-06	0.000815414
CG43110	0.604775	5.90282	0.000628728	0.0162018
CkIIalpha-i3	0.60401	4.24453	0.00312632	0.0451718
CG6218	0.602709	6.71931	1.42862e-06	0.000616645
veil	0.601476	5.85153	0.000804008	0.0189779
pyr	0.600701	4.57765	0.0023753	0.0383712
CG11791	0.599687	5.42411	1.99895e-05	0.00212712
CG34347	0.596703	5.33555	0.00126067	0.0253959
kst	0.596604	6.848	0.00103941	0.0225454
scf	0.595648	7.52917	0.00112682	0.0236381
CG9098	0.592915	3.98163	0.00212258	0.0355532
CG32196	0.591468	3.15138	0.00110833	0.0234114
CR45367	0.588468	4.78343	0.000170776	0.00739076
cora	0.584171	5.63724	0.00113426	0.0236381
CG1882	0.583702	5.2474	0.000216181	0.00832066
moody	0.583253	4.08993	0.00173431	0.0317547
ZnT63C	0.58316	6.45485	0.00267105	0.0412281
Exn	0.580195	4.97631	0.000260244	0.00937811
fra	0.579302	5.88223	0.00123538	0.0251569
Rac2	0.578785	6.05198	4.76258e-05	0.00313093
bsk	0.576035	4.49331	0.000124331	0.00604277
CG45088	0.575694	6.47774	3.04128e-05	0.00257544
ckn	0.572678	5.08797	0.00182683	0.0326556
CG42458	0.569583	6.11154	6.38253e-05	0.00379803
RhoGAP15B	0.567395	6.6097	0.00252517	0.0401843
CG1146	0.564561	5.01415	0.00187653	0.0331509
CG6191	0.563855	6.64918	3.36791e-05	0.00275167
CG34207	0.560259	5.25365	0.00317844	0.0457786
CG4666	0.556773	5.0145	0.000741118	0.0179236
Col4a1	0.550811	9.28298	0.000809596	0.0189779
CG9527	0.549566	4.19751	0.000578164	0.015564
Oat	0.548723	7.89621	0.00195657	0.0338576
Lmpt	0.544814	4.88002	0.000395929	0.0121936
Zip88E	0.544329	5.33801	0.000289893	0.0100619
REPTOR	0.539921	5.66714	0.00296987	0.0438213
Adk3	0.538916	5.64147	1.36327e-05	0.00165573
spg	0.536738	6.61027	0.000724033	0.0178405
tai	0.536051	5.97824	0.00174296	0.0318486
LRR	0.534801	6.17187	0.00140993	0.0274845
fng	0.532566	4.427	0.00239364	0.0385927
CG15083	0.532191	6.29188	0.000268295	0.00958835
tj	0.530428	7.0904	0.00343982	0.0483876
cib	0.530296	8.4277	0.00253146	0.0401843
SLC5A11	0.529065	5.36422	0.000564276	0.0153038
mbc	0.526169	6.5418	0.00345822	0.0484275
Prestin	0.526058	5.29945	0.00188197	0.0331821
CG7120	0.522829	5.59678	0.000346918	0.0112498
CG9953	0.521816	8.99915	0.00165226	0.0306243
CR44119	0.520585	4.03819	0.00332533	0.047441
Wwox	0.508558	4.4963	0.000734279	0.0179008
Iris	0.505872	6.47701	0.000510607	0.014343
sei	0.503989	5.38682	2.78229e-05	0.00249167
CG6959	0.503948	4.03087	0.00211688	0.0355235
Nhe3	0.503632	6.19791	0.0012525	0.0252877
CG10165	0.501799	4.09196	0.000896517	0.0203744
sqh	0.500618	7.03994	4.27821e-05	0.00302316
CR44019	0.500322	4.03071	0.00336438	0.0478471
CG5149	0.500058	6.26471	2.96004e-05	0.00257438
Picot	0.49937	5.90514	0.000916867	0.0206471
CG17754	0.498868	5.94183	0.000157025	0.00692825
CG11050	0.496773	6.38516	0.000276114	0.00971769
CG10137	0.496678	4.26829	0.000538143	0.0147948
Gdh	0.495854	8.50767	5.87778e-05	0.00356809
CG8306	0.494059	3.49999	0.00102579	0.0225135
Pka-R2	0.493035	6.81174	0.000404665	0.0123655
Zip99C	0.490668	6.19448	0.00142219	0.027664
Mlc-c	0.485457	7.604	4.13959e-05	0.00297666
barc	0.484347	7.22529	7.84706e-06	0.00120819
CG42837	0.483541	7.65095	1.95704e-05	0.00211088
CG7231	0.482405	4.35958	0.000628395	0.0162018
MESR3	0.481571	4.69219	0.000634673	0.0162624
puc	0.480956	5.64855	0.000594195	0.0158291
Mondo	0.478779	7.48461	9.7066e-05	0.00507492
Hex-A	0.478742	8.46985	0.000435542	0.013045
l(1)G0289	0.474709	8.51264	0.00305677	0.0446681
CG3164	0.465191	7.0181	0.00221843	0.0367819
kirre	0.463944	8.94165	0.000508798	0.0143367
CG44243	0.463264	7.69274	3.65911e-05	0.00284238
Hydr2	0.462976	6.10494	0.000224869	0.00851021
CG1637	0.461855	7.38991	0.000132325	0.00620144
Atg8a	0.459953	7.52611	0.00277014	0.0421705
Svil	0.4551	7.93342	0.00160379	0.0300783
Syp	0.453637	7.24266	0.00105174	0.022704
Wsck	0.450696	4.98409	0.000679576	0.017027
Arpc3A	0.448169	5.52643	0.000234252	0.00882837
Cals	0.443219	6.4012	0.00357554	0.049755
Usp15-31	0.437998	5.66044	0.00342916	0.0483127
CG42336	0.43587	7.00346	0.000289716	0.0100619
armi	0.435372	8.06926	0.000149744	0.00677215
CG7083	0.433714	4.78571	0.00155959	0.0295734
Cortactin	0.429794	6.42858	0.000124931	0.00604277
drongo	0.428009	7.36336	0.00163888	0.0304414
CG8839	0.42781	5.7243	0.00275645	0.0421151
Diap1	0.426538	6.72734	3.86771e-05	0.00290316
CG2017	0.424635	4.29175	0.00193262	0.0335519
trbl	0.422438	5.92067	0.00018744	0.00765162
Vinc	0.41973	6.4257	0.00208673	0.0353696
NK7.1	0.418904	5.29697	0.00163388	0.0304414
Ten-a	0.417995	5.48981	0.000480244	0.0137029
CG7611	0.417811	6.73988	0.000583204	0.0156531
CG32039	0.410912	4.7399	0.000565116	0.0153038
Chmp1	0.406984	5.94152	0.00209883	0.0354178
w	0.406783	8.38602	0.000271378	0.00958835
SNF4Agamma	0.406234	7.90307	0.00128158	0.0255892
l(1)G0193	0.406002	7.75523	0.00157198	0.0296998
baz	0.404429	5.7873	0.00288869	0.0432586
CR44969	0.403713	6.38724	0.00341125	0.0481353
CG8079	0.400395	4.71832	0.00185986	0.0329852
stai	0.399238	7.88899	0.000771491	0.0184607
CG3295	0.387401	5.77372	0.000173462	0.00743584
CG11210	0.383912	5.53171	0.00288112	0.0432168
Gmap	0.382517	6.99955	0.00171443	0.0315184
Akap200	0.382034	8.96379	0.000527871	0.0145567
babos	0.381524	6.17336	0.00138277	0.027241
Epg5	0.380881	6.13717	0.000857617	0.0198051
cathD	0.380796	7.82868	0.000332163	0.010965
CG42709	0.380077	5.26696	0.00102401	0.0225135
RhoGDI	0.378056	7.70801	0.00104952	0.022704
Usp8	0.376996	6.10312	0.00029454	0.0101001
alphaSnap	0.376733	6.71286	0.000523056	0.0145124
PRAS40	0.376507	7.29012	0.000102701	0.005278
CG1129	0.375145	5.46709	0.00161499	0.030181
Leash	0.371735	6.99565	0.00113722	0.0236381
CG6145	0.371207	5.91567	0.00218097	0.0363295
SH3PX1	0.37052	6.13617	0.00222045	0.0367819
Men-b	0.369843	7.14349	0.00103584	0.0225454
CG12012	0.369705	4.698	0.00233363	0.0379635
Wbp2	0.364832	5.70958	0.00344829	0.0484275
ScpX	0.363987	5.86459	0.000858328	0.0198051
LManII	0.363587	7.25302	0.000611918	0.0160808
CG9967	0.360646	4.78207	0.00290965	0.0433401
CG5590	0.360357	6.19047	0.000497319	0.0141011
Fas1	0.360124	7.55839	0.00196894	0.0338576
alpha-Spec	0.356471	7.52011	0.00176034	0.0319085
AMPdeam	0.352894	6.89845	0.000316798	0.0106253
Nmda1	0.352792	6.49164	0.000290344	0.0100619
CG17691	0.352268	7.50213	0.000368991	0.0116697
TMS1	0.351004	6.21932	0.00253234	0.0401843
CG8112	0.350433	5.87584	0.00120875	0.0247918
CG10103	0.349733	6.2406	0.000527833	0.0145567
CG12163	0.343958	7.65853	0.00111039	0.0234114
egh	0.34301	6.83197	0.00270435	0.0416571
Timp	0.337036	5.30855	0.00128082	0.0255892
CG3077	0.336823	5.04161	0.00196861	0.0338576
Atg18a	0.33126	6.06794	0.000614416	0.0160808
CG33523	0.326001	6.70229	0.000643144	0.0163866
Syn	0.325225	5.34267	0.00115985	0.0239516
RNaseX25	0.322357	6.12703	0.00278968	0.0423367
rho-4	0.32039	5.81958	0.00196401	0.0338576
CG32549	0.318325	5.93331	0.00127163	0.0255031
Sulf1	0.312933	5.93144	0.00355481	0.0495428
CG13531	0.309751	5.59252	0.00305087	0.0446681
CR43875	0.3089	6.11411	0.0033922	0.0480163
vsg	0.307136	8.46692	0.00196161	0.0338576
AGO2	0.298014	7.51199	0.000596765	0.0158291
Tre1	0.29395	5.61819	0.00140259	0.0274598
stck	0.284007	6.33009	0.000811517	0.0189779
Arpc1	0.277204	6.70997	0.00119698	0.0246061
CG14767	0.273636	7.18206	0.00201584	0.0344674
Past1	0.260411	6.98432	0.00237082	0.0383712
CG15771	-0.270393	7.26648	0.00323808	0.0464159
grp	-0.271352	8.49045	0.00280083	0.0424346
phr6-4	-0.271749	6.51839	0.00259171	0.0406273
sut1	-0.273553	7.18322	0.00292317	0.0433401
wun2	-0.281152	5.99066	0.00335353	0.047768
CG14883	-0.28152	5.61355	0.00289939	0.0433401
CG13741	-0.293063	7.32394	0.00142869	0.0277307
CG17698	-0.293821	6.46519	0.00265736	0.0410869
dmGlut	-0.307114	6.75729	0.000652284	0.0165728
CG30463	-0.310392	7.94193	0.00175978	0.0319085
CG8173	-0.312213	5.99516	0.00310862	0.0450471
CG4880	-0.314855	5.76586	0.00257949	0.0405765
Taf7	-0.316701	5.6228	0.0026273	0.0408393
fs(1)Ya	-0.318069	7.82557	0.0031127	0.0450471
rec	-0.329119	5.04545	0.0020905	0.0353696
tum	-0.330896	6.19749	0.000671943	0.0168826
CBP	-0.331224	7.00459	0.000881852	0.0201933
RnrS	-0.332988	8.05313	0.00299839	0.0440277
CR43836	-0.333543	6.27085	0.00293042	0.0433401
jigr1	-0.337001	7.62721	0.00139093	0.0272906
ea	-0.344636	5.3113	0.00305859	0.0446681
Acox57D-p	-0.345632	5.31762	0.00230147	0.0376035
CG13005	-0.34642	5.59756	0.00210706	0.0354905
Mos	-0.347163	6.35505	0.000979475	0.0217141
mnd	-0.347268	7.02518	0.000736217	0.0179008
CG43780	-0.357792	6.69065	0.00282992	0.0425901
CG43781	-0.357792	6.69065	0.00282992	0.0425901
Cyp6a22	-0.368375	5.83985	0.00292572	0.0433401
CG31075	-0.368898	5.79311	0.00160617	0.0300783
Tsp66E	-0.377781	6.82523	0.00254198	0.0402631
CG33655	-0.380146	5.78501	0.00185246	0.0329543
tor	-0.38521	5.73013	0.00189025	0.0331987
pasi1	-0.386676	4.48202	0.00287643	0.0432168
CG2201	-0.390074	6.6893	0.000159359	0.0069971
CG9914	-0.394008	5.05895	0.00228137	0.0373823
CG17163	-0.394022	5.54586	0.00151683	0.029013
CR45485	-0.394573	4.99727	0.00255811	0.04038
slif	-0.395042	7.25055	0.00032428	0.0107835
CG44838	-0.398582	7.15319	0.00349067	0.0487993
msk	-0.403491	9.54138	0.00113944	0.0236381
Grip71	-0.406934	5.88884	0.00299846	0.0440277
cort	-0.409173	5.8561	0.000467428	0.0134472
Skp2	-0.422825	6.49815	0.00187008	0.0331014
CG17270	-0.42855	5.20132	0.00272913	0.0418389
CG4408	-0.433582	5.83378	0.000469799	0.0134472
nonA-l	-0.437796	4.29579	0.00197607	0.0339156
HipHop	-0.44736	5.68114	0.000805642	0.0189779
Rca1	-0.450666	5.23141	0.00190927	0.0334031
Gk2	-0.451625	6.90072	0.00270806	0.0416571
Cyp6a9	-0.459244	4.69878	0.00176867	0.0319952
Jabba	-0.463591	9.15695	0.00136796	0.0270158
CG8180	-0.468163	7.19976	0.00103757	0.0225454
CG17129	-0.470018	4.68885	0.0013083	0.0260651
CG4497	-0.470444	5.98643	0.000450021	0.0132588
CG17658	-0.472387	3.5631	0.00340897	0.0481353
Tina-1	-0.472476	6.32443	0.000337841	0.0110716
krimp	-0.474235	5.92158	0.000167745	0.00729449
Idgf4	-0.489052	6.59418	2.73312e-05	0.00247211
CG4174	-0.501328	5.21049	0.000458665	0.0133827
CG13380	-0.501328	5.21049	0.000458665	0.0133827
fbp	-0.501472	5.92523	0.00240493	0.0387057
CycB3	-0.50912	6.71799	0.00322996	0.046373
Acf	-0.510897	6.28112	0.00140778	0.0274845
CG3842	-0.529037	3.73061	0.00151721	0.029013
QC	-0.532188	5.4797	0.000634242	0.0162624
Cks30A	-0.535276	4.85311	0.000876787	0.0201283
CG5568	-0.542756	5.63156	5.31254e-05	0.00336028
dah	-0.547832	5.27175	0.00217213	0.0362489
CG9641	-0.558813	5.8244	0.00182446	0.0326556
CG6583	-0.562927	4.24644	0.00328579	0.046951
insv	-0.586327	4.75421	0.0023324	0.0379635
CG10866	-0.61569	3.65585	0.0026278	0.0408393
Trf4-2	-0.617395	5.02661	0.000116897	0.00580951
CG14645	-0.625919	3.54456	0.00170046	0.0313252
GLS	-0.627988	4.41549	0.000547512	0.0150068
bora	-0.645831	4.11364	0.00241582	0.0387431
CG7730	-0.648177	4.25881	0.00211218	0.0355105
CG5157	-0.658937	3.32984	0.000955493	0.0212345
Acer	-0.662268	5.52877	2.60286e-05	0.0024271
CG10237	-0.695073	6.26075	0.00282433	0.0425901
CG4842	-0.775417	3.79549	0.000386482	0.0120543
CG33156	-0.775438	6.30995	0.0016766	0.0310119
bnb	-0.777547	4.96292	0.00133103	0.026344
CG17036	-0.79952	2.65671	0.0010387	0.0225454
Nek2	-0.822111	3.98809	0.000454361	0.0133432
Asph	-0.856681	4.21176	0.00308613	0.0448058
CG10962	-1.03466	3.56073	0.00189893	0.0332864
CG43689	-1.0372	4.4015	0.000145673	0.00662116
CG18507	-1.12674	0.835109	0.00254621	0.0402631
CG4570	-1.13314	5.58437	0.00272502	0.0418389
dpp	-1.13646	1.61711	0.00237566	0.0383712
Pka-C3	-1.16899	3.5635	0.00132629	0.0263077
CG43066	-1.20748	2.91665	0.00178736	0.0322688
St4	-1.41123	3.57984	0.00158941	0.0298882
hebe	-1.49119	2.53094	0.00260231	0.0406527
CG12814	-1.52823	1.22647	0.000667241	0.0168111
Yp3	-1.53202	9.5719	0.000137829	0.00636053
Msr-110	-1.5934	3.19426	0.000241034	0.00897182
CR43636	-1.63005	3.34696	0.000395403	0.0121936
CR45601	-1.68381	9.19412	0.000718901	0.0177663
Slc45-1	-1.69534	2.03295	0.00113506	0.0236381
Yp1	-1.72818	9.84784	0.000828033	0.019303
CG15721	-1.76316	4.63156	3.91581e-05	0.00290316
mid	-1.77552	3.82301	6.03042e-06	0.00106951
CG4462	-1.78084	1.17151	0.000893991	0.0203681
CG9864	-1.86364	2.59843	0.000114372	0.00571543
slbo	-1.91882	1.10457	0.000426907	0.0129143
tsl	-1.9642	0.673475	0.00153726	0.0293345
CG3168	-1.97728	3.89856	2.10486e-05	0.00219072
CR43152	-2.04326	2.12071	0.000204728	0.00808631
PH4alphaPV	-2.14208	3.80481	4.81106e-06	0.000967024
Vm26Aa	-2.26979	10.6908	0.000432595	0.0130427
CG12880	-2.28828	1.77418	0.00025268	0.009253
dysc	-2.3447	1.879	0.000709957	0.0175933
CG43394	-2.41347	2.81815	0.00043647	0.013045
CG18131	-2.52021	1.00295	0.000639156	0.016331
dati	-2.56305	1.21463	0.00225866	0.0370773
dec-1	-2.59336	8.95728	0.00146727	0.0281772
CG6739	-2.84175	-0.0519712	0.00179276	0.0323018
Nos	-2.89829	1.75384	4.66355e-05	0.00313093
CG18268	-2.94031	-0.351309	0.00292322	0.0433401
Vml	-2.96636	7.61274	0.00258901	0.0406273
CG43134	-2.97811	5.58783	1.96035e-05	0.00211088
Vm34Ca	-2.98464	9.79589	0.000751948	0.018137
Eaat1	-3.1043	0.179996	0.00131735	0.0261878
Ir7c	-3.10956	3.35328	0.00230319	0.0376035
CR45156	-3.48702	0.155725	0.00081199	0.0189779
CG31661	-3.53782	2.80281	9.61941e-05	0.00506814
Cad74A	-3.61988	3.78461	0.00106335	0.0227643
CG13083	-3.77951	5.19857	3.30261e-05	0.00274056
CG14356	-3.89091	0.0339548	0.00265362	0.0410869
CG13113	-3.93345	2.4509	0.000436997	0.013045
CG6409	-4.11169	0.220322	0.000176127	0.00744424
CG11147	-4.296	1.55341	0.00115025	0.0238079
CG1698	-4.53409	1.07827	5.52343e-06	0.00106297
CG1688	-4.57861	1.12171	5.79193e-06	0.00106491
Vm26Ac	-4.6163	4.66551	0.000163032	0.00712381
CG15571	-4.76	1.90436	0.000809579	0.0189779
CG7884	-4.90911	0.145324	0.00138539	0.027241
CG31926	-4.97264	2.11657	0.00034701	0.0112498
CG31928	-5.14081	1.64355	0.00314586	0.0453816
Femcoat	-5.44422	3.54381	7.28327e-05	0.00416944
CG13084	-5.9262	4.68958	1.91751e-05	0.00211088
Cp7Fa	-5.96691	5.18417	0.000503247	0.0142246
Cp7Fc	-6.12451	5.92491	0.000884159	0.020195
CG6508	-6.3086	1.43931	1.13168e-05	0.00146229
CG15046	-6.65741	-0.223266	0.000186172	0.00765162
Muc4B	-6.77079	4.57188	0.000178046	0.00749036
Cp19	-6.79001	7.90724	3.71877e-05	0.00285053
Cp7Fb	-7.22241	5.79867	0.00246607	0.0394789
CG33223	-7.48238	11.2054	1.0282e-05	0.0014091
Cp15	-7.5149	8.95339	1.93651e-07	0.00029193
Cp16	-7.70249	7.40223	4.22722e-06	0.000932566
CG32302	-8.05767	1.05692	0.00306183	0.0446681
Cp36	-8.07978	9.60366	1.51838e-05	0.00178361
Mur11Da	-8.1523	3.23652	8.6388e-06	0.00124028
Cp18	-8.24732	8.04633	1.88482e-05	0.00210472
CG43333	-8.36693	3.48224	0.000552357	0.0150939
CG11381	-8.42047	5.55896	0.000593292	0.0158291
Cp38	-8.44848	10.4682	1.16097e-05	0.00147901
CG13737	-8.55516	1.47516	8.84113e-05	0.00476
Obp19c	-8.61878	4.55343	0.000515525	0.0144363
CG12716	-9.15412	4.23797	9.80052e-05	0.00509458
CG15570	-9.29641	6.89915	3.26824e-06	0.000831197
CG16956	-9.42994	2.29356	3.05522e-05	0.00257544
CG4066	-9.59311	2.43632	0.000130281	0.00618882
CG4009	-9.70581	6.54166	2.69904e-06	0.0007629
yellow-g2	-9.88714	6.33526	0.00265626	0.0410869
yellow-g	-9.96982	6.41832	0.000925774	0.0207268
CG13114	-10.2162	7.04981	4.77647e-05	0.00313093
CG32642	-10.3298	5.41668	5.93125e-08	0.000178827
CG10163	-10.6665	3.53759	6.65328e-05	0.00389128
CG14309	-10.7002	5.78538	9.63759e-05	0.00506814
CG1077	-11.5718	4.43713	0.000697517	0.0174283
