## Supplemental Data 3 for "Single-cell transcriptomics identifies regulation of invasive behavior in *Drosophila* follicle cells with polarity loss"

### Sheet: Fig.3E
Supplementary Data 3: Regulon Specificity Scores (RSS) of regulons enriched in cluster 7, 8 and 13 (tab, titled Fig.3C) and subclusters of cluster 7 (tab titled Fig.4C) in tjTS>lglRNAi (72h) scRNA-Seq dataset.
Regulon	# genes	cluster 8	cluster 13	cluster 7
BEAF-32	(948g)	0.321506	0.228127	0.410204
HDAC1	(40g)	0.291688	0.259305	0.394614
Trf	(112g)	0.283728	0.283795	0.374853
Psi	(72g)	0.29735	0.257688	0.384496
Dref	(371g)	0.275257	0.30139	0.375312
Myc	(222g)	0.250798	0.30599	0.393826
Pdp1	(322g)	0.271225	0.270457	0.413586
Stat92E_extended	(12g)	0.15604	0.118857	0.142825
shn_extended	(17g)	0.159888	0.137857	0.173188
Adf1	(10g)	0.0976193	0.13736	0.106452
E2f1	(33g)	0.237555	0.27113	0.279784
ftz-f1_extended	(26g)	0.27811	0.220802	0.31066
Sin3A_extended	(16g)	0.166971	0.187339	0.178162
CG17829_extended	(203g)	0.308111	0.262965	0.37384
Myb_extended	(24g)	0.165546	0.235049	0.198636
CG9727_extended	(18g)	0.155622	0.214787	0.184773
pho_extended	(14g)	0.149588	0.201235	0.181675
Hsf	(14g)	0.16171	0.17118	0.16426
da_extended	(15g)	0.144589	0.14412	0.140188
vri_extended	(10g)	0.174823	0.125432	0.135343
Tbp	(45g)	0.265989	0.247991	0.325809
crol_extended	(24g)	0.335487	0.223761	0.378271
aop	(10g)	0.293425	0.19023	0.346694
FoxK	(39g)	0.317602	0.220447	0.388594
Mef2	(52g)	0.285878	0.243741	0.31905
foxo	(114g)	0.332206	0.236864	0.373853
Hr4	(23g)	0.267075	0.137581	0.392839
Usf	(23g)	0.357732	0.175782	0.374359
Atf6	(107g)	0.378242	0.200529	0.351955
pnt	(70g)	0.353133	0.196548	0.347865
CrebB	(159g)	0.352478	0.195815	0.393369
crp	(692g)	0.3572	0.203848	0.396013
ERR	(29g)	0.505545	0.0733299	0.26319
REPTOR-BP	(27g)	0.414217	0.123621	0.311747
Hnf4	(185g)	0.414025	0.144626	0.377799
Hr78_extended	(122g)	0.407245	0.157255	0.374113
maf-S_extended	(846g)	0.374984	0.179336	0.397141
NFAT_extended	(662g)	0.391398	0.168107	0.38715
kay	(1175g)	0.387534	0.165695	0.394751
cnc	(953g)	0.371435	0.178288	0.40179
Jra	(1283g)	0.369127	0.182775	0.401195
CG12071	(230g)	0.383475	0.178298	0.383993
Mondo_extended	(592g)	0.363996	0.191131	0.399229
Sox14	(542g)	0.409503	0.152558	0.380838
mirr	(443g)	0.377092	0.180221	0.393981
crc_extended	(470g)	0.334182	0.20321	0.417631
CrebA_extended	(705g)	0.347768	0.198282	0.409817
Xbp1	(370g)	0.35575	0.176097	0.416388
nej_extended	(177g)	0.356104	0.204957	0.390206
dl	(95g)	0.379394	0.180511	0.381686
jim	(288g)	0.338997	0.216152	0.401407
Cnx99A	(798g)	0.344901	0.210196	0.40314
CHES-1-like_extended	(279g)	0.35301	0.204801	0.396765

### Sheet: Fig.4C
Supplementary Data 3: Regulon Specificity Scores (RSS) of regulons enriched in cluster 7, 8 and 13 (tab, titled Fig.3C) and subclusters of cluster 7 (tab titled Fig.4C) in tjTS>lglRNAi (72h) scRNA-Seq dataset.
Regulon	# genes	cluster 7_0	cluster 7_4	cluster 7_1	cluster 7_3	cluster 7_2
kay	(242g)	0.230025	0.175633	0.286887	0.183981	0.210748
Usf	(12g)	0.215285	0.154148	0.297553	0.202506	0.210969
Jra	(486g)	0.243806	0.176436	0.2827	0.195456	0.18995
srp	(365g)	0.236308	0.174494	0.289325	0.19069	0.196997
ftz-f1_extended	(82g)	0.239347	0.170779	0.288658	0.189719	0.19798
Atf3_extended	(266g)	0.264866	0.174842	0.271211	0.194172	0.182356
Hr4	(139g)	0.261564	0.181164	0.270954	0.19855	0.175533
Hnf4	(297g)	0.265982	0.176117	0.270606	0.198304	0.176625
h	(35g)	0.28596	0.150408	0.258523	0.194667	0.190966
Ets21C_extended	(114g)	0.302816	0.184051	0.234812	0.192169	0.170669
CrebA	(240g)	0.301451	0.180326	0.237055	0.201045	0.165058
