## Supplemental Data 4 for "Single-cell transcriptomics identifies regulation of invasive behavior in *Drosophila* follicle cells with polarity loss"

### Sheet: Supplementary Data 4
Supplementary Data 4: Differentially expressed genes per subclusters of cluster 7 cells in tjTS>lglRNAi (72h) scRNA-Seq dataset.
	p_val	avg_logFC	pct.1	pct.2	p_val_adj	cluster	gene
Vm26Ab	3.13e-81	1.50029	0.853	0.309	4.36e-77	7_0	Vm26Ab
Yp3	9.75e-76	1.44963	0.99	0.804	1.36e-71	7_0	Yp3
Yp2	9.43e-71	1.01952	1	0.933	1.32e-66	7_0	Yp2
CG7675	1.59e-60	0.745248	0.802	0.27	2.21e-56	7_0	CG7675
Yp1	1.08e-49	0.721105	0.997	0.875	1.5e-45	7_0	Yp1
Vm26Aa	1.23e-47	1.2567	0.57	0.163	1.72e-43	7_0	Vm26Aa
Sec61beta	1.77e-45	0.496823	0.997	0.892	2.47e-41	7_0	Sec61beta
bnb	3.86e-43	0.596433	0.676	0.236	5.39e-39	7_0	bnb
l(1)G0320	1.28e-38	0.49305	0.952	0.664	1.78e-34	7_0	l(1)G0320
CG12398	8.34e-35	0.419112	0.406	0.092	1.16e-30	7_0	CG12398
CG10407	1.04e-34	0.419197	0.413	0.093	1.44e-30	7_0	CG10407
Iris	1.58e-34	0.531683	0.819	0.455	2.21e-30	7_0	Iris
sad	5.38e-33	0.683927	0.754	0.401	7.51e-29	7_0	sad
Pdi	1.97e-32	0.389783	0.973	0.882	2.75e-28	7_0	Pdi
Rtnl1	3.92e-31	0.416999	0.99	0.867	5.47e-27	7_0	Rtnl1
Tina-1	9.66e-30	0.469092	0.928	0.633	1.35e-25	7_0	Tina-1
CG13998	1.83e-28	0.282669	0.307	0.059	2.55e-24	7_0	CG13998
COX7A	2.86e-28	0.287953	1	0.984	3.99e-24	7_0	COX7A
CG5885	3.06e-27	0.422623	0.922	0.698	4.26e-23	7_0	CG5885
CG3770	5.66e-27	0.383296	0.502	0.169	7.89e-23	7_0	CG3770
Adk1	7.04e-26	0.44071	0.543	0.22	9.82e-22	7_0	Adk1
Spase25	5.15e-25	0.418249	0.884	0.592	7.19e-21	7_0	Spase25
Tapdelta	9.02e-25	0.378879	0.973	0.855	1.26e-20	7_0	Tapdelta
CG9427	1.94e-24	0.312434	0.474	0.163	2.7e-20	7_0	CG9427
CG7322	7.55e-24	0.382132	0.666	0.315	1.05e-19	7_0	CG7322
CG4325	1.74e-23	0.357467	0.662	0.323	2.43e-19	7_0	CG4325
CG32276	2.75e-23	0.356688	0.956	0.821	3.84e-19	7_0	CG32276
kar	8.42e-20	0.349767	0.833	0.515	1.17e-15	7_0	kar
Spp	6.7e-19	0.369649	0.778	0.482	9.35e-15	7_0	Spp
Sec61alpha	6.01e-18	0.320294	0.949	0.727	8.39e-14	7_0	Sec61alpha
CG42336	4.56e-17	0.31241	0.939	0.785	6.36e-13	7_0	CG42336
SsRbeta	6.04e-16	0.299252	0.587	0.308	8.42e-12	7_0	SsRbeta
CG11200	1.13e-15	0.316305	0.659	0.38	1.58e-11	7_0	CG11200
eca	1.63e-15	0.304702	0.932	0.75	2.28e-11	7_0	eca
Spase22-23	1.93e-15	0.305607	0.785	0.537	2.69e-11	7_0	Spase22-23
CG13992	5.04e-15	0.260027	0.447	0.202	7.02e-11	7_0	CG13992
twr	1.87e-14	0.303774	0.881	0.671	2.61e-10	7_0	twr
ERp60	1.27e-13	0.283895	0.908	0.741	1.78e-09	7_0	ERp60
CG4666	2.56e-13	0.274702	0.84	0.595	3.57e-09	7_0	CG4666
bai	1e-12	0.253721	0.928	0.788	1.4e-08	7_0	bai
CG10098	2.17e-12	0.251005	0.669	0.392	3.02e-08	7_0	CG10098
Ostgamma	8.51e-12	0.255912	0.775	0.521	1.19e-07	7_0	Ostgamma
Cp1	7.27e-48	0.556566	1	0.978	1.01e-43	7_1	Cp1
cer	1.13e-38	0.633137	0.924	0.729	1.57e-34	7_1	cer
Fer1HCH	8.31e-34	0.415318	0.983	0.97	1.16e-29	7_1	Fer1HCH
Fer2LCH	1.58e-31	0.453264	0.983	0.958	2.21e-27	7_1	Fer2LCH
CREG	1.3e-29	0.54801	0.701	0.366	1.82e-25	7_1	CREG
CG15083	4.83e-29	0.524362	0.9	0.742	6.74e-25	7_1	CG15083
cib	2.2e-28	0.387834	0.993	0.975	3.06e-24	7_1	cib
CG15347	2.3e-28	0.856161	0.677	0.356	3.21e-24	7_1	CG15347
GILT1	1.44e-26	0.484793	0.955	0.909	2.01e-22	7_1	GILT1
Sirup	4.05e-25	0.552198	0.942	0.876	5.65e-21	7_1	Sirup
mthl14	9.31e-25	0.419618	0.357	0.103	1.3e-20	7_1	mthl14
Akap200	5.25e-24	0.39433	0.986	0.945	7.32e-20	7_1	Akap200
Act42A	7.15e-24	0.454495	0.997	0.991	9.97e-20	7_1	Act42A
CG5958	2.86e-23	0.719526	0.89	0.758	3.99e-19	7_1	CG5958
sosie	2.57e-22	0.563304	0.928	0.868	3.58e-18	7_1	sosie
CG5853	1.51e-21	0.487235	0.811	0.62	2.11e-17	7_1	CG5853
crq	3.46e-20	0.461735	0.784	0.562	4.83e-16	7_1	crq
CG11151	4.31e-19	0.450949	0.704	0.482	6.02e-15	7_1	CG11151
SLC5A11	5.46e-19	0.333648	0.285	0.082	7.62e-15	7_1	SLC5A11
Dip-B	6.24e-17	0.726246	0.893	0.821	8.71e-13	7_1	Dip-B
Fas3	1.74e-16	0.401679	0.821	0.676	2.43e-12	7_1	Fas3
scyl	4.54e-16	0.359623	0.856	0.754	6.34e-12	7_1	scyl
Frl	1.05e-14	0.348037	0.694	0.501	1.46e-10	7_1	Frl
bwa	3.06e-14	0.276425	0.354	0.15	4.27e-10	7_1	bwa
Rab7	3.9e-14	0.376021	0.893	0.816	5.45e-10	7_1	Rab7
CG1572	1.23e-13	0.393886	0.818	0.712	1.72e-09	7_1	CG1572
bif	1.81e-13	0.346128	0.57	0.359	2.52e-09	7_1	bif
CG33523	1.3e-12	0.365379	0.505	0.312	1.82e-08	7_1	CG33523
AnxB9	2.31e-12	0.391426	0.526	0.341	3.22e-08	7_1	AnxB9
CG5973	3.47e-12	0.391018	0.385	0.199	4.84e-08	7_1	CG5973
CG12012	5.33e-12	0.382203	0.519	0.326	7.44e-08	7_1	CG12012
CG9674	1.21e-11	0.267339	0.302	0.131	1.69e-07	7_1	CG9674
fax	1.5e-11	0.277573	0.677	0.479	2.1e-07	7_1	fax
E(spl)mbeta-HLH	9.09e-11	0.263953	0.948	0.858	1.27e-06	7_1	E(spl)mbeta-HLH
Drat	1.32e-10	0.422623	0.505	0.327	1.84e-06	7_1	Drat
egh	1.99e-10	0.277877	0.588	0.41	2.78e-06	7_1	egh
Mvl	2.01e-10	0.306939	0.347	0.185	2.81e-06	7_1	Mvl
Jupiter	2.27e-10	0.304113	0.904	0.882	3.17e-06	7_1	Jupiter
cher	5.01e-10	0.302716	0.33	0.172	6.98e-06	7_1	cher
Cyp18a1	5.24e-10	0.360542	0.698	0.563	7.31e-06	7_1	Cyp18a1
CG8112	4.45e-09	0.261634	0.515	0.349	6.21e-05	7_1	CG8112
CG17292	6.89e-09	0.27163	0.388	0.227	9.6e-05	7_1	CG17292
Hmgs	1.68e-08	0.292545	0.478	0.342	0.000234327	7_1	Hmgs
Hsp26	1.7e-07	0.284731	0.969	0.95	0.00236975	7_1	Hsp26
DOR	1.92e-07	0.308144	0.715	0.633	0.00267303	7_1	DOR
CG13868	6.7e-07	0.261476	0.457	0.319	0.00933827	7_1	CG13868
CG18508	7.82e-07	0.26346	0.344	0.219	0.0109126	7_1	CG18508
Pi3K21B	1.29e-06	0.293769	0.55	0.45	0.0179785	7_1	Pi3K21B
CG1943	3.55e-06	0.269072	0.838	0.839	0.0495189	7_1	CG1943
mys	3.58e-06	0.267205	0.601	0.504	0.0499633	7_1	mys
GstE3	9.17e-06	0.327222	0.392	0.274	0.127936	7_1	GstE3
Hsp68	5.51e-05	0.354805	0.622	0.538	0.768759	7_1	Hsp68
dhd	0.000737994	0.278197	0.364	0.288	1	7_1	dhd
Col4a1	3.04e-26	0.575912	0.933	0.718	4.24e-22	7_2	Col4a1
Df31	7.45e-18	0.414188	0.964	0.898	1.04e-13	7_2	Df31
CNBP	2.34e-14	0.30504	0.979	0.968	3.27e-10	7_2	CNBP
Myc	1.81e-13	0.349477	0.959	0.904	2.52e-09	7_2	Myc
stg	1.31e-09	0.398685	0.565	0.384	1.83e-05	7_2	stg
Fum1	2.2e-09	0.370112	0.689	0.559	3.07e-05	7_2	Fum1
hoip	2.88e-09	0.283171	0.912	0.833	4.02e-05	7_2	hoip
Oat	3.6e-09	0.306295	0.834	0.693	5.03e-05	7_2	Oat
CG8036	9.57e-09	0.363734	0.762	0.668	0.000133481	7_2	CG8036
Fkbp39	1.58e-08	0.308703	0.782	0.686	0.000220588	7_2	Fkbp39
nop5	4.21e-08	0.265639	0.435	0.256	0.000587797	7_2	nop5
Hsp60A	7.85e-08	0.290727	0.736	0.615	0.00109488	7_2	Hsp60A
HmgD	7.9e-08	0.300718	0.674	0.543	0.00110256	7_2	HmgD
COX5A	9.05e-08	0.260807	0.953	0.912	0.00126209	7_2	COX5A
Hex-A	2.23e-07	0.263905	0.782	0.658	0.00311601	7_2	Hex-A
path	2.27e-07	0.29259	0.736	0.594	0.00316818	7_2	path
Fdh	2.66e-07	0.285039	0.642	0.488	0.00370396	7_2	Fdh
Ran	1.09e-06	0.252118	0.886	0.811	0.0152128	7_2	Ran
h	1.12e-06	0.338465	0.679	0.558	0.0155718	7_2	h
Hsp67Bc	1.3e-06	0.308482	0.632	0.505	0.0181552	7_2	Hsp67Bc
CG10565	1.57e-06	0.282936	0.472	0.33	0.021894	7_2	CG10565
vkg	9.98e-06	0.264272	0.611	0.526	0.139218	7_2	vkg
CG1307	8.21e-05	0.254966	0.591	0.514	1	7_2	CG1307
Su(var)205	0.000151424	0.258488	0.653	0.591	1	7_2	Su(var)205
aay	0.000263752	0.279877	0.523	0.428	1	7_2	aay
Obp99a	0.000298418	0.27288	0.378	0.262	1	7_2	Obp99a
CG15529	0.000434758	0.251575	0.363	0.261	1	7_2	CG15529
Fas2	0.000726955	0.29027	0.565	0.496	1	7_2	Fas2
GstD2	2.74e-36	0.971829	0.984	0.861	3.82e-32	7_3	GstD2
GstD1	1.64e-28	0.44703	1	1	2.29e-24	7_3	GstD1
Act5C	4.63e-24	0.439643	1	1	6.46e-20	7_3	Act5C
CG100981	2.98e-21	0.439928	0.723	0.411	4.15e-17	7_3	CG10098
mrva	2.2e-20	0.422957	1	0.975	3.06e-16	7_3	mrva
Chmp1	3.14e-19	0.373206	0.969	0.807	4.38e-15	7_3	Chmp1
GstD3	8.04e-19	0.429356	0.979	0.919	1.12e-14	7_3	GstD3
Cp11	5.01e-18	0.352337	1	0.98	6.99e-14	7_3	Cp1
Act42A1	4.14e-17	0.309748	1	0.991	5.77e-13	7_3	Act42A
cib1	2.98e-16	0.274026	0.99	0.978	4.16e-12	7_3	cib
Dic1	5.12e-16	0.355558	0.99	0.837	7.15e-12	7_3	Dic1
Swim	8.56e-16	0.462309	0.822	0.568	1.19e-11	7_3	Swim
Cln3	5.17e-15	0.413871	0.749	0.455	7.21e-11	7_3	Cln3
cathD	8.41e-15	0.275786	0.995	0.974	1.17e-10	7_3	cathD
Tre1	3.99e-14	0.383408	0.702	0.464	5.56e-10	7_3	Tre1
PhKgamma	5.43e-13	0.359446	0.911	0.749	7.57e-09	7_3	PhKgamma
CG37701	2.28e-12	0.320272	0.445	0.216	3.18e-08	7_3	CG3770
viaf	2.32e-12	0.34456	0.743	0.566	3.24e-08	7_3	viaf
sqh	2.99e-12	0.318791	0.89	0.766	4.18e-08	7_3	sqh
veil	9.78e-12	0.328515	0.89	0.735	1.36e-07	7_3	veil
Akap2001	5.4e-11	0.28854	1	0.946	7.53e-07	7_3	Akap200
Mlc-c	7.21e-11	0.275944	0.885	0.747	1.01e-06	7_3	Mlc-c
RabX1	8.5e-11	0.304008	0.492	0.272	1.18e-06	7_3	RabX1
capt	1.22e-10	0.324222	0.77	0.582	1.7e-06	7_3	capt
Vinc	2.35e-10	0.278558	0.518	0.292	3.28e-06	7_3	Vinc
Rab71	4.75e-10	0.264482	0.948	0.813	6.62e-06	7_3	Rab7
poly	5.78e-10	0.287875	0.859	0.646	8.06e-06	7_3	poly
CG5835	2.34e-09	0.304066	0.497	0.299	3.27e-05	7_3	CG5835
Rab1	1.01e-08	0.256234	0.963	0.861	0.000141141	7_3	Rab1
CG34194	2.54e-08	0.317472	0.513	0.323	0.000354439	7_3	CG34194
NAT1	3.8e-08	0.275375	0.853	0.679	0.000529896	7_3	NAT1
CG58531	3.89e-08	0.290499	0.817	0.639	0.000542851	7_3	CG5853
CG15012	4.26e-08	0.2578	0.848	0.711	0.000593727	7_3	CG15012
CG5059	7.86e-08	0.261973	0.78	0.594	0.00109654	7_3	CG5059
ics	1.28e-07	0.300951	0.613	0.447	0.00178841	7_3	ics
Ady43A	1.54e-06	0.261593	0.702	0.523	0.0214273	7_3	Ady43A
Rint1	1.78e-06	0.296869	0.565	0.405	0.0248628	7_3	Rint1
Esp	2.01e-06	0.26126	0.827	0.666	0.0280375	7_3	Esp
Hsp23	1.34e-32	0.913669	1	0.966	1.87e-28	7_4	Hsp23
Cam	7.35e-29	0.748468	0.994	0.982	1.02e-24	7_4	Cam
CG7860	2.44e-24	0.45357	0.295	0.058	3.4e-20	7_4	CG7860
CG31997	3.81e-24	1.14446	0.54	0.237	5.31e-20	7_4	CG31997
Hsc70-4	1.01e-23	0.274679	1	1	1.41e-19	7_4	Hsc70-4
CG6357	7.63e-22	0.58005	0.426	0.144	1.06e-17	7_4	CG6357
Hsp261	3.52e-21	0.627581	0.972	0.951	4.91e-17	7_4	Hsp26
CNBP1	3.66e-21	0.372803	0.989	0.967	5.11e-17	7_4	CNBP
Bacc	7.1e-20	0.4383	0.989	0.963	9.91e-16	7_4	Bacc
Calr	1.56e-19	0.42583	0.955	0.901	2.18e-15	7_4	Calr
fax1	1.83e-18	0.506486	0.761	0.488	2.55e-14	7_4	fax
Hsp27	6.93e-17	0.658223	0.915	0.819	9.66e-13	7_4	Hsp27
Hsp60A1	7.67e-17	0.444158	0.824	0.601	1.07e-12	7_4	Hsp60A
Fkbp12	1.68e-16	0.275718	1	0.993	2.34e-12	7_4	Fkbp12
E(spl)malpha-BFM	5.35e-16	0.947571	0.46	0.216	7.47e-12	7_4	E(spl)malpha-BFM
Arc1	7.03e-16	0.814996	0.369	0.14	9.81e-12	7_4	Arc1
smt3	3.32e-15	0.353723	0.994	0.979	4.63e-11	7_4	smt3
Hsp70Bc	3.34e-15	0.542473	0.608	0.348	4.66e-11	7_4	Hsp70Bc
Hsp83	7.86e-15	0.356	0.977	0.987	1.1e-10	7_4	Hsp83
Hsp67Bc1	8.43e-15	0.574889	0.733	0.489	1.18e-10	7_4	Hsp67Bc
CG30197	9.09e-15	0.565288	0.312	0.108	1.27e-10	7_4	CG30197
CG10126	7.23e-14	0.491575	0.403	0.179	1.01e-09	7_4	CG10126
Fdh1	9.51e-14	0.404692	0.705	0.479	1.33e-09	7_4	Fdh
E(spl)m3-HLH	2.72e-12	0.365236	0.892	0.757	3.79e-08	7_4	E(spl)m3-HLH
Amph	6.07e-12	0.364988	0.352	0.15	8.47e-08	7_4	Amph
Tom20	1.09e-11	0.325007	0.875	0.732	1.52e-07	7_4	Tom20
E(spl)m2-BFM	1.16e-11	0.582718	0.278	0.102	1.61e-07	7_4	E(spl)m2-BFM
Hsp67Ba	1.24e-11	0.461838	0.261	0.094	1.73e-07	7_4	Hsp67Ba
CG1542	2.33e-11	0.321132	0.46	0.247	3.24e-07	7_4	CG1542
Jafrac1	2.54e-11	0.349464	0.898	0.874	3.54e-07	7_4	Jafrac1
CG1620	2.63e-11	0.416469	0.778	0.627	3.66e-07	7_4	CG1620
Taldo	4.95e-11	0.374265	0.784	0.659	6.9e-07	7_4	Taldo
Inos	1.18e-10	0.502323	0.42	0.224	1.64e-06	7_4	Inos
bou	2.4e-10	0.549345	0.625	0.471	3.34e-06	7_4	bou
Nph	3.18e-10	0.31492	0.892	0.807	4.43e-06	7_4	Nph
Dl	3.78e-10	0.408237	0.619	0.434	5.28e-06	7_4	Dl
Df311	4.77e-10	0.348479	0.955	0.901	6.66e-06	7_4	Df31
Hsp681	5.78e-10	0.458916	0.705	0.533	8.06e-06	7_4	Hsp68
14-3-3epsilon	5.84e-10	0.25914	0.966	0.958	8.15e-06	7_4	14-3-3epsilon
GstE14	6.43e-10	0.551973	0.551	0.371	8.97e-06	7_4	GstE14
Ntf-2	6.99e-10	0.281131	0.909	0.858	9.75e-06	7_4	Ntf-2
mamo	7.45e-10	0.329568	0.625	0.432	1.04e-05	7_4	mamo
Coop	1.66e-09	0.316953	0.335	0.161	2.32e-05	7_4	Coop
Sec61gamma	2.38e-09	0.299974	0.841	0.751	3.31e-05	7_4	Sec61gamma
Nop56	2.43e-09	0.34323	0.812	0.684	3.39e-05	7_4	Nop56
Col4a11	3.03e-09	0.307341	0.886	0.73	4.23e-05	7_4	Col4a1
CG11267	4.66e-09	0.287007	0.96	0.92	6.51e-05	7_4	CG11267
NHP2	5.11e-09	0.308458	0.727	0.587	7.12e-05	7_4	NHP2
Tapdelta1	5.52e-09	0.28397	0.943	0.875	7.7e-05	7_4	Tapdelta
ERp601	5.99e-09	0.311981	0.881	0.767	8.35e-05	7_4	ERp60
Plod	8.25e-09	0.384312	0.653	0.526	0.000115019	7_4	Plod
Eno	1.43e-08	0.318656	0.818	0.702	0.000198921	7_4	Eno
babos	1.61e-08	0.437842	0.773	0.689	0.000223913	7_4	babos
ctp	1.87e-08	0.252506	0.835	0.739	0.00026129	7_4	ctp
Echs1	2.31e-08	0.262868	0.915	0.872	0.000322845	7_4	Echs1
Oda	3.79e-08	0.255309	0.994	0.999	0.000528441	7_4	Oda
RpLP0-like	4.17e-08	0.270287	0.631	0.444	0.000581035	7_4	RpLP0-like
hoip1	5.06e-08	0.349513	0.903	0.836	0.000706129	7_4	hoip
E(spl)mbeta-HLH1	5.64e-08	0.343138	0.903	0.877	0.000786721	7_4	E(spl)mbeta-HLH
Pdcd4	7.6e-08	0.319726	0.648	0.476	0.00106001	7_4	Pdcd4
sosie1	7.99e-08	0.51352	0.909	0.878	0.00111377	7_4	sosie
pck	8.25e-08	0.278282	0.284	0.135	0.00115021	7_4	pck
Rbp1	1.02e-07	0.287668	0.852	0.788	0.00142093	7_4	Rbp1
Fkbp391	1.1e-07	0.288537	0.784	0.687	0.0015297	7_4	Fkbp39
sqd	1.31e-07	0.25315	0.795	0.671	0.00182678	7_4	sqd
HmgD1	1.59e-07	0.315318	0.688	0.542	0.00221108	7_4	HmgD
GstS1	2.24e-07	0.362878	0.392	0.245	0.00313129	7_4	GstS1
CG4968	2.58e-07	0.282302	0.46	0.288	0.00360169	7_4	CG4968
lost	2.95e-07	0.282224	0.841	0.814	0.00411526	7_4	lost
PCNA	3.01e-07	0.308557	0.42	0.26	0.00419446	7_4	PCNA
Idh	3.15e-07	0.354516	0.642	0.52	0.00438813	7_4	Idh
CG12171	4.52e-07	0.28026	0.392	0.244	0.00630369	7_4	CG12171
CG6767	5.53e-07	0.283154	0.608	0.464	0.00771099	7_4	CG6767
Hsc70-5	5.67e-07	0.294205	0.568	0.425	0.00790753	7_4	Hsc70-5
CG11790	5.71e-07	0.280651	0.614	0.477	0.00797058	7_4	CG11790
DnaJ-1	6.39e-07	0.39122	0.744	0.695	0.00891947	7_4	DnaJ-1
stai	7.89e-07	0.26126	0.585	0.404	0.0110009	7_4	stai
CG58851	8.14e-07	0.303554	0.841	0.74	0.0113576	7_4	CG5885
His2Av	1.12e-06	0.308405	0.79	0.696	0.0155941	7_4	His2Av
eIF2beta	1.18e-06	0.292225	0.761	0.732	0.01651	7_4	eIF2beta
La	1.22e-06	0.303286	0.614	0.485	0.0170613	7_4	La
CG7970	1.32e-06	0.313084	0.591	0.454	0.0184467	7_4	CG7970
Ent2	1.59e-06	0.276689	0.625	0.495	0.0221188	7_4	Ent2
SmD3	1.65e-06	0.283747	0.506	0.366	0.0230315	7_4	SmD3
Mipp1	1.9e-06	0.317665	0.54	0.403	0.0265353	7_4	Mipp1
GCS2beta	2.28e-06	0.259503	0.352	0.22	0.0318175	7_4	GCS2beta
Non2	2.37e-06	0.271077	0.523	0.401	0.0330186	7_4	Non2
mbf1	2.43e-06	0.277558	0.568	0.425	0.0338874	7_4	mbf1
Pabp2	2.68e-06	0.266976	0.506	0.36	0.0374414	7_4	Pabp2
GstE12	3.68e-06	0.349106	0.733	0.696	0.051263	7_4	GstE12
Gapdh2	3.79e-06	0.302761	0.602	0.463	0.0529087	7_4	Gapdh2
26-29-p	4.6e-06	0.270434	0.557	0.417	0.0641271	7_4	26-29-p
Inx2	5.55e-06	0.279185	0.625	0.514	0.0774269	7_4	Inx2
Nxt1	5.71e-06	0.255193	0.58	0.442	0.0796554	7_4	Nxt1
CG5323	5.79e-06	0.253239	0.386	0.247	0.0807501	7_4	CG5323
Paics	6.41e-06	0.264744	0.523	0.384	0.0894629	7_4	Paics
CG7637	7.34e-06	0.271045	0.483	0.352	0.102343	7_4	CG7637
Tom40	8.01e-06	0.2641	0.472	0.35	0.111691	7_4	Tom40
CG6310	8.25e-06	0.315374	0.443	0.315	0.115097	7_4	CG6310
Syp	1.01e-05	0.317404	0.506	0.374	0.141263	7_4	Syp
PH4alphaEFB	1.05e-05	0.255178	0.443	0.305	0.146708	7_4	PH4alphaEFB
Cys	1.14e-05	0.328061	0.324	0.196	0.158804	7_4	Cys
Lip4	1.25e-05	0.335209	0.386	0.251	0.174922	7_4	Lip4
mt:ND6	1.28e-05	0.252244	0.898	0.877	0.179229	7_4	mt:ND6
CG31549	1.3e-05	0.262065	0.472	0.339	0.181246	7_4	CG31549
SNRPG	1.34e-05	0.269834	0.693	0.601	0.186568	7_4	SNRPG
CG2862	1.45e-05	0.263331	0.801	0.747	0.201819	7_4	CG2862
ogre	1.57e-05	0.313351	0.528	0.415	0.219265	7_4	ogre
CG3226	1.79e-05	0.266802	0.602	0.499	0.249744	7_4	CG3226
Sirup1	1.87e-05	0.296683	0.943	0.883	0.261453	7_4	Sirup
GstD9	3.94e-05	0.328524	0.568	0.442	0.549332	7_4	GstD9
GstE1	4.92e-05	0.32062	0.438	0.305	0.686153	7_4	GstE1
CG10672	5.92e-05	0.264956	0.312	0.201	0.825854	7_4	CG10672
CG3609	6.54e-05	0.303778	0.693	0.636	0.911777	7_4	CG3609
ImpL2	6.68e-05	0.312741	0.557	0.449	0.931683	7_4	ImpL2
CG15098	7.58e-05	0.276456	0.847	0.872	1	7_4	CG15098
Tim17b	8.71e-05	0.251079	0.682	0.611	1	7_4	Tim17b
Vha14-1	0.00014569	0.263225	0.71	0.66	1	7_4	Vha14-1
CG3760	0.000194457	0.251045	0.523	0.444	1	7_4	CG3760
MFS14	0.000471634	0.268879	0.449	0.353	1	7_4	MFS14
CG4250	0.000643241	0.277555	0.523	0.433	1	7_4	CG4250
CG15784	0.000804205	0.311246	0.33	0.237	1	7_4	CG15784
Gdh	0.00190017	0.286254	0.938	0.913	1	7_4	Gdh
Obp99a1	0.00296671	0.329712	0.358	0.268	1	7_4	Obp99a
