## Supplemental Data 6 for "Single-cell transcriptomics identifies regulation of invasive behavior in *Drosophila* follicle cells with polarity loss"

### Sheet: cluster_7
Supplementary Data 6: RNA velocity driving genes in Cluster 7 - Top 400 (ranked top to bottom)
cluster 7_0	score	cluster 7_1	score	cluster 7_2	score	cluster 7_3	score	cluster 7_4	score
mRpS18B	0.32	cry	0.29	mahe	0.34	Mpp6	0.34	mfas	0.31
Ttd14	0.31	alpha-Cat	0.28	cry	0.34	CG5023	0.32	mahe	0.29
CG8036	0.31	Hakai	0.28	CG10195	0.34	Ostgamma	0.31	CG5612	0.29
Sec24CD	0.3	Mpp6	0.27	CG13671	0.29	Ttd14	0.3	CG5853	0.29
CG13671	0.3	Sdc	0.27	mRpS18B	0.29	tun	0.29	Mlp60A	0.28
RpS2	0.3	Ostgamma	0.27	CG5612	0.29	CG15547	0.28	AttA	0.28
cry	0.3	CG43051	0.26	Rab3-GAP	0.29	nemy	0.28	CG14864	0.27
mahe	0.29	tun	0.26	Idgf1	0.28	CG17549	0.28	Pcyt2	0.27
CG5023	0.29	CG17168	0.26	CG43051	0.28	CG33635	0.27	nemy	0.26
CG7272	0.29	CG10209	0.26	Ppat-Dpck	0.28	mfas	0.27	CG17549	0.26
Rab3-GAP	0.28	CG8036	0.26	CG5023	0.28	mahe	0.27	CG13671	0.24
Fur2	0.26	CG10195	0.25	CG14864	0.27	RpS2	0.27	Ostgamma	0.24
Ostgamma	0.26	Ppat-Dpck	0.25	CG11155	0.27	mRpS18B	0.27	PH4alphaEFB	0.23
Mpp6	0.26	mRpS18B	0.25	CG5853	0.26	Rab3-GAP	0.27	DAAM	0.23
tun	0.26	CG5612	0.24	Sec24CD	0.26	alpha-Cat	0.26	Sec24CD	0.23
Duba	0.26	Rab3-GAP	0.24	tun	0.26	CG14450	0.26	Mpp6	0.23
CG5612	0.26	PH4alphaEFB	0.24	CG14275	0.26	Ppat-Dpck	0.26	Duba	0.22
Sirt4	0.26	dare	0.24	Ttd14	0.26	CG5009	0.26	ZnT35C	0.22
Mmp1	0.25	CG14864	0.24	CG1637	0.26	CG3448	0.26	Vm26Aa	0.22
Idgf1	0.25	mahe	0.23	CG6607	0.25	cry	0.25	Fer1HCH	0.22
CG9689	0.25	CG5853	0.23	ZnT35C	0.25	nSMase	0.25	Uch-L5	0.22
Keap1	0.25	RpS2	0.23	CG7272	0.25	ZnT35C	0.25	CG7272	0.22
CG5339	0.25	Sirt4	0.23	B4	0.25	Hesr	0.25	Mlc2	0.22
CG43051	0.25	beta4GalNAcTB	0.23	CG13117	0.25	Zip99C	0.25	CG15547	0.21
CG33635	0.25	CG11155	0.23	PH4alphaEFB	0.24	CG5612	0.25	Idgf1	0.21
PhKgamma	0.25	mfas	0.23	CG17549	0.24	Sec24CD	0.25	CG14050	0.21
RecQ4	0.25	CG6607	0.22	Duba	0.24	CG14864	0.25	CG8036	0.21
Ctl2	0.25	Idgf1	0.22	mfas	0.24	CG6607	0.24	CG32112	0.21
CG15547	0.25	Hesr	0.22	CG32262	0.24	Fur2	0.24	Hakai	0.21
Rbf2	0.24	flr	0.22	Idgf6	0.24	Sirt4	0.24	CG1637	0.21
CG13227	0.24	Nmdmc	0.22	CG17168	0.24	Mlp60A	0.23	CG10366	0.21
CG11155	0.24	CG15547	0.22	dare	0.24	Mmp1	0.23	mRpS18B	0.21
dare	0.24	CG7272	0.22	Ostgamma	0.24	Cc2d2a	0.23	Ttd14	0.2
Sdc	0.24	CG9253	0.21	SLC5A11	0.23	mRF1	0.23	CG10209	0.2
Zip99C	0.24	CG5023	0.21	GstE6	0.23	CG1299	0.23	PIG-C	0.2
CG11674	0.24	Pcyt2	0.21	mip130	0.23	CG13671	0.23	SLC5A11	0.2
mfas	0.24	Rbf2	0.21	flr	0.23	CG6845	0.23	Su(fu)	0.2
Mlc2	0.24	CG12655	0.21	Rbf2	0.23	CG3792	0.23	Hesr	0.2
CG9253	0.23	nemy	0.21	CG18628	0.23	bora	0.22	CG11155	0.2
CG3792	0.23	nxf2	0.21	CG3792	0.22	Pi4KIIalpha	0.22	CG18628	0.2
CG12655	0.23	CG13117	0.21	CG9253	0.22	bcn92	0.22	Ugt36D1	0.19
TAF1B	0.23	CG30403	0.21	CG12655	0.22	Duba	0.22	Pur-alpha	0.19
B4	0.23	ZnT35C	0.2	CG15547	0.22	CG43156	0.22	vari	0.19
Hesr	0.23	mRF1	0.2	Pur-alpha	0.22	Nplp2	0.22	CG6607	0.19
FASN1	0.23	Ugt36D1	0.2	CG32112	0.22	bou	0.21	CG43051	0.19
Mlp60A	0.23	Fer1HCH	0.2	Pcyt2	0.21	dare	0.21	Rcd1	0.18
Fer1HCH	0.22	CG33635	0.2	stai	0.21	CG32262	0.21	Ppat-Dpck	0.18
CG14864	0.22	CG14050	0.2	Vm26Aa	0.21	nxf2	0.21	bou	0.18
frj	0.22	Pur-alpha	0.2	CG6845	0.21	CG1637	0.21	Nmdmc	0.18
CG32262	0.22	CG17549	0.2	Hakai	0.21	CG43051	0.21	Vm34Ca	0.18
CG5853	0.22	CG32262	0.2	PhKgamma	0.21	RecQ4	0.21	cry	0.18
CG1637	0.22	CG11180	0.2	Hesr	0.21	Sdc	0.21	mnd	0.18
CG17549	0.22	grp	0.2	bou	0.21	Pur-alpha	0.2	stai	0.18
flr	0.22	B4	0.19	Mpp6	0.21	CG5853	0.2	CG17168	0.18
CG10195	0.22	Dic1	0.19	Ugt36D1	0.2	CG11367	0.2	CG12655	0.18
CG11367	0.22	Vm26Aa	0.19	vari	0.2	CG9253	0.2	Zir	0.18
Ect3	0.21	Ttd14	0.19	CG10209	0.2	CG12655	0.2	Mmp1	0.18
Caf1-180	0.21	stai	0.19	CG11180	0.2	CG8036	0.2	flr	0.18
bou	0.21	CG5339	0.19	CG30403	0.2	Pcyt2	0.2	CG6845	0.18
mura	0.21	PhKgamma	0.19	Nmdmc	0.2	Idgf1	0.2	CG11674	0.17
CG6607	0.21	CG30069	0.18	CG1299	0.2	CG5339	0.19	mRF1	0.17
CG6845	0.21	CG13671	0.18	PDZ-GEF	0.2	Ect3	0.19	CG13227	0.17
Surf6	0.21	CG11367	0.18	CG15118	0.2	flr	0.19	Surf6	0.17
Ppat-Dpck	0.21	Sec24CD	0.18	CG30069	0.2	mura	0.19	CG1299	0.17
nSMase	0.21	Pka-R2	0.18	CG11367	0.19	B4	0.18	Cam	0.17
CG14450	0.2	CG1637	0.17	Fur2	0.19	CG43313	0.18	Ipk2	0.17
Cralbp	0.2	CG6845	0.17	mRF1	0.19	Caf1-180	0.17	qkr58E-1	0.17
alpha-Cat	0.2	bou	0.17	TAF1B	0.19	CG11155	0.17	Sirt4	0.17
GlcAT-I	0.19	CG3792	0.17	Cam	0.19	beta4GalNAcTB	0.16	RpLP0	0.17
CG9449	0.19	Fur2	0.17	CG14450	0.19	GlcAT-I	0.15	CG5023	0.17
CG5541	0.18	CG10268	0.16	Sirt4	0.19	Surf6	0.15	CG5339	0.17
Cam	0.17	TAF1B	0.16	ppk31	0.18	PDZ-GEF	0.1	CG13117	0.16
CG32521	0.17	RecQ4	0.16	CG14050	0.18	Pde11	0.1	CG9171	0.16
Pnn	0.17	Cam	0.16	Mmp1	0.18	mRpL4	0.09	Cralbp	0.16
CG11583	0.16	Nplp2	0.16	CG5339	0.18	CG10462	0.09	CG30069	0.16
cm	0.15	nSMase	0.16	frj	0.18	ci	0.09	CG32521	0.16
mip130	0.14	udt	0.16	Cc2d2a	0.18	CG32091	0.07	Idgf6	0.16
CG5009	0.14	Mmp1	0.16	IntS8	0.18	tsh	0.07	CG15118	0.16
CG43156	0.14	Duba	0.15	CG9689	0.18	Ant2	0.06	26-29-p	0.16
CG43313	0.14	Cc2d2a	0.15	GlcAT-I	0.17	NijA	0.05	CG11180	0.16
MP1	0.13	ci	0.15	NaCP60E	0.17	Oscillin	0.04	Mst77F	0.16
Wwox	0.13	CG10462	0.15	nemy	0.16	CG2064	0.03	Ctl2	0.16
CG1227	0.12	CG9449	0.15	CG9449	0.16	Pus7	0.03	PhKgamma	0.16
ci	0.12	CG5037	0.15	CG43313	0.15	AdoR	0.02	Fur2	0.16
CG5027	0.11	qkr58E-1	0.15	CG16790	0.15	Sec31	0.02	tun	0.16
CG2129	0.09	mura	0.15	CG9932	0.15	t	0.02	CG9253	0.15
Wdr62	0.08	CG4537	0.14	Nplp2	0.13	DCTN5-p25	0.01	CG12288	0.15
Cp36	0.08	GstE6	0.14	psq	0.13	mip130	0.01	GstE6	0.15
CG17739	0.07	CG43313	0.14	CG5037	0.12	CG32112	0.01	CG43313	0.15
Drep4	0.07	Surf6	0.14	GstD4	0.12	CG9422	0.01	TAF1B	0.15
PGRP-SA	0.06	GlcAT-I	0.14	CG9302	0.09	Zip89B	0.01	mip130	0.14
Top3beta	0.04	CG1299	0.14	Cad99C	0.08	CG12159	0.01	Rab3-GAP	0.14
PIG-G	0.04	bora	0.14	ZAP3	0.07	SP1173	0.01	CG31098	0.14
Akap200	0.03	CG14450	0.14	CG14210	0.07	CG13373	0.01	Irp-1B	0.14
PGRP-LA	0.03	vari	0.13	CG34150	0.07	CG10268	0.01	CG11367	0.14
Sgf11	0.03	NaCP60E	0.13	Idgf3	0.07	Rbf2	0.01	bora	0.14
Ppcs	0.03	Caf1-180	0.13	kune	0.07	CenG1A	0.01	CG32262	0.14
Noa36	0.03	IntS8	0.13	rdgBbeta	0.07	CG5287	0.01	Rbf2	0.14
Zn72D	0.02	SLC5A11	0.13	CG15529	0.07	Cam	0	CG14275	0.14
Pdp1	0.02	PDZ-GEF	0.12	Nse1	0.06	CG31342	0	CG14450	0.14
SP1173	0.02	Pde11	0.12	CG6191	0.06	CG9449	0	Dhx15	0.14
CG13907	0.01	Pnn	0.12	Vm26Ab	0.06	Sec24AB	0	B4	0.13
Fmo-2	0.01	GstD4	0.12	sad	0.03	CG12290	0	Nplp2	0.13
CG8944	0.01	CG5009	0.12	Dpit47	0.02	CG9302	0	GstD4	0.13
PDZ-GEF	0.01	CG32521	0.12	RfC38	0.01	CG5037	0	mura	0.12
CG9422	0.01	CG32112	0.09	Fmr1	0.01	Bacc	0	Myt1	0.12
qless	0.01	qless	0.08	Spn43Aa	0.01	Papst2	0	CG10195	0.12
mRpS18A	0.01	Sec24AB	0.08	Cpr51A	0.01	GstD4	0	frj	0.11
CG32112	0.01	Su(fu)	0.08	Ssdp	0	Vhl	0	GlcAT-I	0.11
IntS8	0.01	Idgf3	0.07	CstF64	0	Cdk2	0	Doa	0.11
CG10366	0.01	CG9302	0.07	Vhl	0	CG10209	0	CG14210	0.11
CG9302	0.01	dnk	0.07	IP3K2	0	d4	0	CG3792	0.11
CG6951	0	CG14210	0.06	DOR	0	CG7272	0	emc	0.1
Rcd1	0	ReepA	0.06	aurB	0	CG30403	0	Pde11	0.1
beta4GalNAcTB	0	Vhl	0.06	Pex11	0	Pka-R2	0	Cc2d2a	0.1
CG30096	0	psq	0.05	qkr58E-1	0	Irbp	0	ci	0.09
Ogg1	0	Prp19	0.05	Ent1	0	GstE6	0	CG5037	0.09
CG10209	0	CG5835	0.05	CG15861	0	spn-E	0	NT5E-2	0.09
Su(fu)	0	CG5112	0.03	CG10628	0	Keap1	0	dare	0.08
vari	0	CG14434	0.03	Sec24AB	0	CG10195	0	PDZ-GEF	0.08
ZnT35C	0	RabX1	0.02	RhoGEF4	0	CG5541	0	Pxt	0.06
SamDC	0	CG2064	0.01	beta4GalNAcTB	0	Nmdmc	0	NaCP60E	0.06
Zip89B	0	scf	0.01	Pde11	0	CG14434	0	GstD2	0.05
RpS20	0	CG33116	0.01	CG30094	0	CG13227	0	Prpk	0.05
bora	0	Lint-1	0	CG6686	0	CG3397	0	Vhl	0.05
robo1	0	DCTN5-p25	0	CG15629	0	Dic1	0	psq	0.04
Idgf3	0	Eip74EF	0	Prpk	0	CG17168	0	CG4537	0.04
Cc2d2a	0	CG6961	0	glu	0	CG6961	0	CG17224	0.03
bcn92	0	CG15861	0	Ect3	0	stai	0	CG13773	0.03
dpr8	0	CG8312	0	RecQ4	0	CG12093	0	Sodh-2	0.03
CG2991	0	CG12290	0	CG4537	0	CG32521	0	Cpr51A	0.01
CG13117	0	NijA	0	CG12159	0	robo1	0	CG30096	0.01
CG18628	0	CG12159	0	RpS20	0	IntS8	0	Bug22	0.01
CG3397	0	CG34150	0	Calr	0	Ctl2	0	vlc	0
CG13373	0	DAAM	0	scf	0	CG12795	0	Spn43Aa	0
Pcyt2	0	mRpL4	0	CG10366	0	Lint-1	0	CG5946	0
Lint-1	0	DOR	0	Inx7	0	shi	0	CG30094	0
sug	0	Calr	0	Mst77F	0	TAF1B	0	RhoGEF4	0
nemy	0	Dpit47	0	CG2991	0	Vm26Ab	0	Inx7	0
Pur-alpha	0	mip130	0	nSMase	0	dnk	0	CG3397	0
Bacc	0	CG1648	0	CG13227	0	CG17739	0	CG32816	0
tsh	0	CG43156	0	Zir	0	RpA-70	0	CG15529	0
tea	0	frj	0	Pus7	0	frj	0	CG44476	0
mRF1	0	emc	0	SamDC	0	CG15118	0	Thor	0
Dic1	0	RfC38	0	tea	0	Cralbp	0	Pgant35A	0
Vhl	0	GstD2	0	CG18659	0	Vm26Aa	0	Ent1	0
CG12795	0	CG1418	0	Hr4	0	nord	0	CG9527	0
Pus7	0	IP3K2	0	Fer1HCH	0	PIG-G	0	CstF64	0
nvd	0	Ant2	0	mura	0	CG14966	0	CG12795	0
CG10512	0	glu	0	Cralbp	0	grp	0	E(spl)mgamma-HLH	0
Vm26Aa	0	peb	0	CAH9	0	Zn72D	0	IP3K2	0
NT5E-2	0	t	0	Taf13	0	Pnn	0	Fmr1	0
Hakai	0	shi	0	Prm	0	Gcn5	0	scf	0
CG12093	0	PIG-C	0	grp	0	Hakai	0	CG34150	0
CG4537	0	CG5177	0	tra	0	DAAM	0	GstD1	0
MED22	0	SP1173	0	Surf6	0	CG11583	0	SMC2	0
Ant2	0	CG3397	0	Dhx15	0	Taf13	0	dpr8	0
fok	0	nord	0	mRpL38	0	Noa36	0	Spn55B	0
CG6191	0	Prp18	0	CG12093	0	CG1418	0	CG2991	0
rogdi	0	CG11674	0	Pka-R2	0	Su(fu)	0	aurB	0
Pde11	0	Papst2	0	DAAM	0	Idgf3	0	Nse1	0
PH4alphaEFB	0	dpr8	0	Su(fu)	0	vari	0	Fum1	0
psq	0	Ctl2	0	prd1	0	PhKgamma	0	Cad99C	0
CG10268	0	aurB	0	Arc2	0	CG5177	0	CG9302	0
CG10628	0	Rev1	0	dind	0	fend	0	CG15629	0
dnk	0	CG9171	0	tsh	0	FASN1	0	Ets21C	0
CG8611	0	RpS20	0	CG9171	0	Wdr62	0	CG1648	0
CG10462	0	ppk31	0	vap	0	Cyp9c1	0	Dip-C	0
Cyp6d4	0	Ect3	0	CG12288	0	peb	0	CG9449	0
Ipk2	0	tsh	0	Ant2	0	CG34445	0	Pnn	0
Nplp2	0	fend	0	CG10462	0	NaCP60E	0	RecQ4	0
Atf3	0	Df31	0	Papst2	0	CG13773	0	CG18659	0
CG11906	0	CG15118	0	asl	0	RpS20	0	CG14434	0
mRpL38	0	Cralbp	0	Ctl2	0	udt	0	CG10268	0
CenG1A	0	Ssdp	0	udt	0	Atf3	0	Mob2	0
Myt1	0	Mlc2	0	CG5177	0	CG16790	0	CG6686	0
CG31808	0	Idgf6	0	pasi2	0	CG4537	0	PGRP-SA	0
CG13773	0	Irbp	0	26-29-p	0	scf	0	CG12159	0
DAAM	0	Spn43Aa	0	GstD2	0	Rev1	0	nSMase	0
GstD1	0	CG10628	0	CG12171	0	CG11180	0	rdgBbeta	0
tra	0	CG34445	0	bora	0	Df31	0	shi	0
Df31	0	CG12288	0	RecQ5	0	CG13117	0	RpS20	0
CG31075	0	SMC2	0	Pnn	0	CG11674	0	Mlc-c	0
Zir	0	CG13373	0	CG12084	0	CG30096	0	CG32075	0
CG14050	0	CG2991	0	AttA	0	Fer1HCH	0	GstD10	0
RpLP0	0	GstD1	0	CG32816	0	Ipk2	0	Caf1-180	0
Nmdmc	0	Arc2	0	CG13773	0	MP1	0	prd1	0
CG1299	0	Cad99C	0	ADD1	0	sug	0	Calr	0
CG14275	0	CG10366	0	PGRP-SA	0	CG17224	0	CG10462	0
Rab19	0	spn-E	0	Tret1-1	0	Mlc2	0	CG14966	0
ppk31	0	CG12084	0	PIG-C	0	Cbp80	0	GckIII	0
CG3448	0	Taf13	0	CG8312	0	CG11906	0	Pura	0
CG15118	0	Doa	0	CG7148	0	trn	0	CAH9	0
GstD2	0	CG8860	0	Uch-L5	0	psq	0	mRpL38	0
Irbp	0	CG15721	0	CG3397	0	CG10366	0	ZAP3	0
GstS1	0	CG11906	0	SP1173	0	NT5E-2	0	CG32687	0
CG12290	0	Cdk2	0	RpLP0	0	Rab19	0	Idi	0
Hsc70-3	0	pck	0	Doa	0	tra	0	CG11906	0
d4	0	CG18628	0	spir	0	AttA	0	CG7519	0
CG34445	0	CG9932	0	CG5009	0	Pura	0	Idgf3	0
mnd	0	RhoGAP71E	0	GstD10	0	CG33116	0	CG6191	0
CG9171	0	kune	0	Ipk2	0	CG18628	0	Taf13	0
prd1	0	dind	0	fend	0	CG7519	0	CG12171	0
CG7519	0	Oscillin	0	Caf1-180	0	CG32075	0	Pka-R2	0
CG17168	0	Sodh-2	0	Dic1	0	CG12288	0	CG7148	0
IP3K2	0	CG31370	0	CG11674	0	Fmo-2	0	udt	0
Nse4	0	tra	0	CG8036	0	sgl	0	mv	0
fend	0	Pura	0	CG31808	0	Hmgs	0	Fmo-2	0
CG16790	0	Gr93b	0	CG34445	0	mop	0	CG5009	0
E(spl)mgamma-HLH	0	Ent1	0	Odj	0	IP3K2	0	alpha-Cat	0
DNApol-alpha50	0	CG14966	0	Vm34Ca	0	RhoGEF64C	0	CG31808	0
CG9932	0	CG31098	0	CG32521	0	PGRP-SA	0	Odj	0
AttA	0	SamDC	0	CG10268	0	tum	0	SP1173	0
CG17224	0	Zip89B	0	Prp19	0	GstD2	0	DOR	0
CG5037	0	CG5287	0	CG2064	0	PH4alphaEFB	0	CG5541	0
ADD1	0	CG32075	0	ci	0	Sodh-2	0	grp	0
peb	0	Keap1	0	CG17224	0	CG31370	0	mRpS18A	0
CG30403	0	sad	0	Myt1	0	CG8312	0	Rab19	0
Idgf6	0	RpLP0	0	dnk	0	Gr93b	0	Arc2	0
spn-E	0	Pxt	0	Dip-C	0	Prp18	0	CG10512	0
nord	0	Mst77F	0	RpS2	0	Dhx15	0	kune	0
Gcn5	0	Zir	0	nord	0	pck	0	CG8312	0
ZAP3	0	Gtp-bp	0	Tapdelta	0	rogdi	0	tea	0
Pex11	0	Tret1-1	0	CG5541	0	26-29-p	0	SamDC	0
CG14210	0	CG18659	0	CG1648	0	mnd	0	Ect3	0
Cdk2	0	RhoGEF4	0	CG14434	0	Cyp6d4	0	CG30403	0
GstD4	0	Myt1	0	CG31098	0	Rcd1	0	Tret1-1	0
Dhx15	0	Cpr51A	0	Hsc70-3	0	CG10512	0	Nse4	0
scf	0	d4	0	CG14966	0	Odj	0	CG10628	0
CG14434	0	NT5E-2	0	t	0	Ppcs	0	peb	0
CG31098	0	Rcd1	0	CG10512	0	CG5835	0	CG5516	0
CG14966	0	CG13227	0	Bacc	0	cm	0	CG8860	0
Oscillin	0	CG3448	0	MP1	0	RhoGAP71E	0	Keap1	0
Pxt	0	CG6686	0	Rab19	0	Irp-1B	0	Prp19	0
CG11180	0	rdgBbeta	0	CG11986	0	CG8611	0	IntS8	0
nxf2	0	Nse4	0	Fmo-2	0	CG14050	0	spn-E	0
AdoR	0	Phk-3	0	CG32075	0	Ogg1	0	CG5177	0
Hmgs	0	Hr4	0	qless	0	GstD1	0	ReepA	0
tum	0	Ipk2	0	Hsc70-5	0	CG9932	0	MED20	0
Sodh-2	0	Bacc	0	Thor	0	RecQ5	0	CG9689	0
CG31370	0	bcn92	0	Lint-1	0	Vm34Ca	0	nvd	0
Vm26Ab	0	Psa	0	alpha-Cat	0	Gtp-bp	0	CG13373	0
Gr93b	0	CG5969	0	Rcd1	0	Top3beta	0	Tet	0
hebe	0	Odj	0	tum	0	Wwox	0	Zip99C	0
pck	0	sgl	0	CG11583	0	rdgBbeta	0	Gcn5	0
Papst2	0	Gcn5	0	bif	0	Sgf11	0	nxf2	0
Mst77F	0	CAH9	0	Sodh-2	0	Drep4	0	Gtp-bp	0
Dip-C	0	prd1	0	CG31370	0	CG5112	0	Atf3	0
trn	0	AttA	0	Gr93b	0	SamDC	0	Sdc	0
26-29-p	0	Mlp60A	0	pck	0	Mst77F	0	bcn92	0
CG8320	0	CG16790	0	GstD1	0	Eip74EF	0	CG33635	0
Cbp80	0	CG7519	0	Cdk2	0	Dpit47	0	d4	0
emc	0	CG6191	0	CG31075	0	vlc	0	bif	0
Vm34Ca	0	ScsbetaG	0	CG8860	0	CG9689	0	CG43156	0
Picot	0	trn	0	CG43156	0	CG2991	0	CG1418	0
Odj	0	MYPT-75D	0	CG33635	0	CG44476	0	RecQ5	0
vap	0	robo1	0	CG5835	0	Hsc70-3	0	brn	0
CG5835	0	nw	0	Nse4	0	ReepA	0	CG9932	0
CG32816	0	bif	0	peb	0	CG31098	0	CG15861	0
CG34150	0	Dhx15	0	Psa	0	RhoGEF4	0	sad	0
RecQ5	0	mop	0	GckIII	0	sad	0	FASN1	0
Sec24AB	0	CenG1A	0	CG9422	0	dind	0	tum	0
CG32091	0	CG9689	0	CG32687	0	MED22	0	beta4GalNAcTB	0
NaCP60E	0	sty	0	Hmgs	0	MED20	0	CG31370	0
Mob2	0	CG32687	0	spn-E	0	CG9527	0	Hsc70-3	0
Ent1	0	Prpk	0	Atf3	0	RabX1	0	Gr93b	0
mv	0	GckIII	0	Keap1	0	CG1648	0	Prm	0
GstE6	0	CG31808	0	Sgf11	0	Calr	0	pck	0
GstD10	0	Mlc-c	0	SMC2	0	Pgant35A	0	rogdi	0
vlc	0	Vm26Ab	0	vlc	0	CG6145	0	nw	0
grp	0	Rab19	0	bcn92	0	Myt1	0	CG9422	0
CG44476	0	CG17224	0	CG30096	0	Pxt	0	CG14543	0
Thor	0	vap	0	Pxt	0	CG10628	0	Dpit47	0
mop	0	CG11986	0	CG44476	0	ADD1	0	qless	0
SLC5A11	0	CG13773	0	CG5027	0	CG32816	0	CG34445	0
MED20	0	26-29-p	0	Zip89B	0	Nse4	0	tra	0
sad	0	Nse1	0	CG3448	0	nvd	0	CG8611	0
Pka-R2	0	CG5541	0	brn	0	RfC38	0	Dic1	0
dind	0	CG15529	0	PIG-G	0	CG30069	0	sug	0
PIG-C	0	CG10512	0	Mlc2	0	Bug22	0	asl	0
CG9527	0	Irp-1B	0	sty	0	Cad99C	0	CG5835	0
CG1648	0	CG8611	0	CG9527	0	CG7231	0	RpS2	0
Calr	0	FASN1	0	Pgant35A	0	CG13907	0	CG5027	0
Pgant35A	0	Zip99C	0	RabX1	0	Thor	0	CG16790	0
CG14543	0	Vm34Ca	0	nw	0	Cpr51A	0	DNApol-alpha50	0
RabX1	0	CG32091	0	d4	0	kune	0	spir	0
udt	0	tea	0	CG7231	0	asl	0	pasi2	0
CG12288	0	CG30096	0	nvd	0	mRpL38	0	CG6983	0
CG2064	0	ZAP3	0	Bug22	0	Tapdelta	0	Cdk2	0
RfC38	0	Tet	0	ScsbetaG	0	Ssdp	0	ppk31	0
Bug22	0	CG30094	0	CG7519	0	Fmr1	0	glu	0
CG7231	0	tum	0	NT5E-2	0	CG15529	0	Phk-3	0
Cpr51A	0	MED20	0	CG13907	0	CG15861	0	PIG-G	0
kune	0	Uch-L5	0	Top3beta	0	CG15629	0	dind	0
asl	0	Hsc70-3	0	CG31342	0	CG12171	0	robo1	0
Fmr1	0	Inx7	0	nxf2	0	Ets21C	0	Papst2	0
CG31342	0	RecQ5	0	Drep4	0	Pdp1	0	Sgf11	0
CG15629	0	Cbp80	0	Ets21C	0	Prp19	0	CG7231	0
Tapdelta	0	CstF64	0	Pdp1	0	Spn55B	0	Vm26Ab	0
t	0	alphaCOP	0	Wdr62	0	vap	0	vap	0
Ssdp	0	Hsc70-5	0	Spn55B	0	mv	0	CG5112	0
rdgBbeta	0	Pex11	0	Rev1	0	nw	0	CG11986	0
CG15529	0	Pus7	0	mv	0	CG14543	0	RabX1	0
CG15861	0	Atf3	0	Eip74EF	0	CG8944	0	Tapdelta	0
CG12171	0	Picot	0	trn	0	Hsc70-5	0	CG5447	0
Ets21C	0	mRpL38	0	CG5112	0	Spn43Aa	0	Picot	0
Spn55B	0	vlc	0	shi	0	CstF64	0	CG2064	0
Rev1	0	CG44476	0	Sec31	0	Spindly	0	Hr4	0
Eip74EF	0	pasi2	0	CG5287	0	pasi2	0	RfC38	0
CG5112	0	PIG-G	0	CG8944	0	ZAP3	0	CG13907	0
Prp19	0	CG31075	0	Oscillin	0	CG5027	0	Top3beta	0
shi	0	Cyp9c1	0	Gcn5	0	Nse1	0	Hmgs	0
Sec31	0	PGAP5	0	Spindly	0	CG7148	0	GstS1	0
CG5287	0	CG9527	0	CG17739	0	CG6951	0	Ssdp	0
Spn43Aa	0	CG14275	0	Pura	0	PGRP-LA	0	MP1	0
CstF64	0	Pgant35A	0	ReepA	0	aurB	0	CG31342	0
Spindly	0	Idi	0	sgl	0	Pex11	0	Drep4	0
pasi2	0	Dip-C	0	Ppcs	0	Fum1	0	Pdp1	0
Pura	0	CG12795	0	CG6951	0	tea	0	Wdr62	0
ReepA	0	Bug22	0	CG33116	0	dpr8	0	Rev1	0
Nse1	0	CG7231	0	CG12290	0	CG30094	0	Irbp	0
CG7148	0	CG32816	0	AdoR	0	CG5946	0	Eip74EF	0
CG33116	0	CG13907	0	DCTN5-p25	0	CG12084	0	CG11583	0
DCTN5-p25	0	CG11583	0	PGRP-LA	0	CG5969	0	Sec31	0
NijA	0	hebe	0	RhoGAP71E	0	ppk31	0	CG5287	0
RhoGEF4	0	Top3beta	0	mRpL4	0	CG2129	0	CG8944	0
aurB	0	asl	0	Fum1	0	CG14275	0	Oscillin	0
RhoGAP71E	0	Hmgs	0	NijA	0	CG6686	0	Lint-1	0
Irp-1B	0	Tapdelta	0	CG8611	0	Arc2	0	sgl	0
CG6686	0	Fmr1	0	CG5946	0	GckIII	0	Spindly	0
mRpL4	0	CG31342	0	CG5969	0	CG1227	0	CG17739	0
Fum1	0	CG15629	0	dpr8	0	Akap200	0	Ppcs	0
CG30094	0	Drep4	0	CG2129	0	CG9171	0	CG6951	0
CG5946	0	GstD10	0	CG6961	0	Ent1	0	CG33116	0
CG5969	0	CG12171	0	CG1227	0	Cp36	0	nord	0
CG6961	0	CG6145	0	Akap200	0	Inx7	0	AdoR	0
Arc2	0	Ets21C	0	Wwox	0	Idi	0	DCTN5-p25	0
GckIII	0	Pdp1	0	Cp36	0	Dip-C	0	sty	0
Inx7	0	Wdr62	0	Idi	0	SMC2	0	PGRP-LA	0
Idi	0	Pi4KIIalpha	0	CG12795	0	CG6191	0	RhoGAP71E	0
Taf13	0	Spn55B	0	emc	0	prd1	0	Pex11	0
Mlc-c	0	mv	0	Cyp6d4	0	Doa	0	mRpL4	0
Doa	0	Sec31	0	Noa36	0	emc	0	NijA	0
SMC2	0	nvd	0	CG1418	0	spir	0	CG5969	0
CG1418	0	CG8944	0	CG5447	0	hebe	0	CG2129	0
spir	0	sug	0	Irbp	0	ScsbetaG	0	Pus7	0
ScsbetaG	0	MP1	0	Zn72D	0	CG5447	0	CG6961	0
Dpit47	0	Spindly	0	mRpS18A	0	qless	0	CG1227	0
CG5447	0	AdoR	0	MED20	0	Hr4	0	Akap200	0
Hr4	0	CG17739	0	glec	0	qkr58E-1	0	Wwox	0
Cad99C	0	CG7148	0	Ogg1	0	mRpS18A	0	Cp36	0
qkr58E-1	0	Ppcs	0	CG13663	0	fok	0	glec	0
glec	0	CG6951	0	E(spl)mgamma-HLH	0	Mob2	0	Cyp6d4	0
DOR	0	Fmo-2	0	Prp18	0	glec	0	Noa36	0
Prm	0	PGRP-LA	0	robo1	0	Phk-3	0	ScsbetaG	0
CG13663	0	mnd	0	rogdi	0	DOR	0	Zn72D	0
CG8312	0	Fum1	0	Cyp9c1	0	CG34150	0	Bacc	0
CG32687	0	CG5946	0	CG15721	0	CG13663	0	t	0
Prp18	0	CG2129	0	CG13373	0	E(spl)mgamma-HLH	0	tsh	0
PGAP5	0	PGRP-SA	0	Df31	0	CG32687	0	Hsc70-5	0
Cyp9c1	0	CG1227	0	cm	0	CG15721	0	dnk	0
CG5177	0	Akap200	0	DNApol-alpha50	0	Prpk	0	Ogg1	0
CG32075	0	Wwox	0	RpA-70	0	CG18659	0	Cbp80	0
CG15721	0	Cp36	0	CG11906	0	CAH9	0	CG13663	0
Hsc70-5	0	Sgf11	0	CenG1A	0	GstS1	0	Sec24AB	0
CG12159	0	CG5027	0	CG32091	0	GlyRS	0	Prp18	0
RpA-70	0	brn	0	GlyRS	0	CG31075	0	CG3448	0
CG30069	0	Cyp6d4	0	RhoGEF64C	0	CG8860	0	Cyp9c1	0
CG12084	0	Noa36	0	Gtp-bp	0	bif	0	CG12093	0
CAH9	0	spir	0	Pi4KIIalpha	0	GstD10	0	CG15721	0
RhoGEF64C	0	CG5447	0	CG6983	0	CG5171	0	Ant2	0
GlyRS	0	Thor	0	alphaCOP	0	Zir	0	CenG1A	0
Prpk	0	Zn72D	0	FASN1	0	Psa	0	Df31	0
CG18659	0	glec	0	mop	0	alphaCOP	0	hebe	0
CG8860	0	Ogg1	0	fok	0	CG11986	0	CG12290	0
bif	0	mRpS18A	0	Mob2	0	Picot	0	cm	0
Pi4KIIalpha	0	CG12093	0	Picot	0	glu	0	CG31075	0
Cyp1	0	CG13663	0	Mlp60A	0	Ugt36D1	0	RpA-70	0
Psa	0	E(spl)mgamma-HLH	0	Zip99C	0	Tret1-1	0	CG12084	0
alphaCOP	0	rogdi	0	Phk-3	0	Prm	0	CG32091	0
CG11986	0	RpA-70	0	Irp-1B	0	PIG-C	0	GlyRS	0
Phk-3	0	cm	0	mnd	0	sty	0	alphaCOP	0
stai	0	CG9422	0	MYPT-75D	0	Idgf6	0	RhoGEF64C	0
glu	0	GlyRS	0	CG13516	0	Mlc-c	0	ADD1	0
Ugt36D1	0	RhoGEF64C	0	Mlc-c	0	SLC5A11	0	Pi4KIIalpha	0
Tret1-1	0	ADD1	0	hebe	0	MYPT-75D	0	fend	0
sty	0	Mob2	0	MED22	0	CG14210	0	trn	0
MYPT-75D	0	fok	0	GstS1	0	CG13516	0	Psa	0
CG13516	0	Prm	0	sug	0	RpLP0	0	mop	0
sgl	0	CG13516	0	PGAP5	0	CG6983	0	Zip89B	0
Gtp-bp	0	MED22	0	Sdc	0	CG5516	0	fok	0
CG6983	0	GstS1	0	CG5171	0	PGAP5	0	MYPT-75D	0
CG5171	0	CG6983	0	CG5516	0	brn	0	CG13516	0
CG5516	0	CG5171	0	CG6145	0	Uch-L5	0	MED22	0
brn	0	CG5516	0	Cbp80	0	CG31808	0	CG5171	0
CG6145	0	DNApol-alpha50	0	CG14543	0	Tet	0	PGAP5	0
Uch-L5	0	Cyp1	0	Tet	0	DNApol-alpha50	0	CG6145	0
nw	0	CG14543	0	Cyp1	0	Cyp1	0	Cyp1	0
Tet	0	CG8320	0	CG8320	0	CG8320	0	CG8320	0
Fim	0	Fim	0	Fim	0	Fim	0	Fim	0
